# Autophagy repression by antigen and cytokines shapes mitochondrial, migration and effector machinery in CD8 T cells

**DOI:** 10.1101/2024.06.10.598276

**Authors:** Linda V. Sinclair, Tom Youdale, Laura Spinelli, Milica Gakovic, Alistair J. Langlands, Shalini Pathak, Andrew J.M. Howden, Ian G. Ganley, Doreen A. Cantrell

## Abstract

Autophagy is important for CD8 T-cells but autophagy timing, triggers and targets are poorly defined. Herein, we show naïve CD8-T cells have high autophagic flux and identify an autophagy checkpoint whereby antigen receptor engagement represses autophagy by regulating amino acid transporter expression and intracellular amino acid delivery. Effector cytotoxic T cells with high levels of amino acid transporters driven by proinflammatory cytokines have low autophagic flux but rapidly reinduce autophagy when amino acid restricted. A census of proteins degraded and fuelled by autophagy shows how autophagy shapes CD8-T cell proteomes. In cytotoxic T-cells, dominant autophagy substrates include cytolytic effector molecules, amino acid and glucose transporters. In naïve T-cells mitophagy dominates and selective mitochondrial pruning supports the expression of molecules that coordinate T-cell migration and survival. Autophagy thus differentially prunes naive and effector T-cell proteomes and is dynamically repressed by antigen receptors and inflammatory cytokines to shape T-cell differentiation.
