## Supplemental Table S1 for "Autophagy repression by antigen and cytokines shapes mitochondrial, migration and effector machinery in CD8 T cells"

### Sheet: Autophagy core machinery
Protein	naive CD8			TCR			CTL
ABL1	679	685	664				1265	823	1137
ABL2	489	577	557	1567	1661	1542	1635	1163	1410
ALPK2	247	231	345	120	49	160	5025	3756	4658
AMBRA1	1642	1852	1950	8412	7093	7604	17010	11214	14859
ATG10				5390	3769	6371
ATG13	387	308	411	3676	5327	3703	8231	6642	8337
ATG14	367	324	436				1043	811	1112
ATG16L1	6470	6381	7647	16982	15429	15986	23679	22631	27692
ATG16L2	762	727	1015	7397	8887	7510	6091	2792	4049
ATG2A	734	766	821	3785	4492	3749	3661	2518	3368
ATG2B	1116	1177	1352	16339	15347	17090	39792	32904	41451
ATG3	25724	21300	28760	88018	77671	90847	117751	90916	117969
ATG4A	474	658	552	2746	2775	2746	9163	9320	11174
ATG4B	11173	9191	14473	143791	147984	138727	97483	71078	91617
ATG5	49941	46158	49720	66493	75545	67878	133755	101429	132730
ATG7	7613	9737	6875	22196	16825	20346	20604	22390	24612
ATG9A	389	334	428				409	255	434
BAG3				2405	2409	2016
BCL2	21532	17065	23982	30907	35934	34014	98418	78779	96881
BCL2L1				123374	129947	115750	28909	32627	33842
BECN1	21318	21350	24590	28901	24438	28650	48087	45216	56267
BIRC5				27229	28911	24390	64127	54395	57251
BNIP3L	2292	2267	1950	365	577	389
CAPN1	280159	292510	291138	292338	311768	293978	379278	264928	343785
CAPN2	49438	44132	47562	58721	61712	60642	718929	590426	743597
CAPNS1	99757	102208	111365	215286	202853	233117	740030	484726	648014
CAST	178825	200312	178802	378162	377302	412798	417760	344141	426647
CBL	22538	22238	23292	255173	250428	255396	154737	131102	163030
CDC42SE2	4720	5855	5406	5520	5157	5228	82975	68062	76416
CHKA	281	290	337	1265	1919	1119
CISD2	48368	99628	78595	481896	245660	464991	204768	308101	332068
CLK2	867	834	999	9662	7427	10594	4120	2391	3504
CLK3	6144	5723	7238	44682	42933	42356	71135	44055	58667
CUL3	73101	71633	81720	148103	168795	145368	277215	203294	251766
CUL4A	5340	5780	5952	30769	28148	28001	52289	42078	52434
CUL4B	20498	21069	22505	101649	70373	95817	99730	89854	108836
CUL5	40103	47692	41507	108973	107462	103616	76654	62308	75717
CYBB				560	742	615
DAPK1							135	85	104
DAPK2							5520	2103	2946
DAPK3	2822	2729	3100	2132	1326	1888	5151	3953	4702
DYNLL1	33439	55601	90953	345552	603622	353464	480573	254689	337637
EI24	1629	1902	1550	13371	13641	12549	33283	27633	34803
GABARAP	102484	108790	99492				210122	222758	259026
GABARAPL2	20184	25848	21238	246609	179402	206548	253471	233827	276360
GLYCTK	3190	4246	2982	114	47	118	2314	942	1495
GOLGA2	8937	10238	9855	35361	39609	34524	40795	31880	43017
HDAC1	249792	242777	265265	676611	632343	641003	1136899	885189	1161212
HDAC10	1683	1752	2465	9793	13830	9482	3725	2131	3163
HDAC2	41222	36159	41102	226122	185063	245783	189090	178502	201154
HDAC6	8383	10398	9527	8583	7053	7861	15643	10970	14295
HERC1	291	306	325	2551	2911	2380	4283	3066	3853
HMGB1	2291806	3922675	2357215	2522398	2135882	2544860	3947600	4342781	4620262
HSPA1A	1034	966	1051	19715	18005	16805	19250	25635	29586
IKBKB	51882	50539	60625	34892	39738	34466	74795	64224	79283
ITPR3	22976	22904	24852	17182	13404	16426	15788	11742	14824
KIAA0226	93	82	93	28954	40987	30255	8341	3731	5470
LIMK1	1514	2124	1744	2504	4546	2404	1017	684	871
LY6G5B							2633	4288	4155
MAP1LC3B				7377	3997	6901	4739	9042	9061
MAP3K1	561	548	797	6757	9489	6739	4491	3038	3900
MAPK14	235	310	333	1687	2124	1551	3663	2941	3613
MAPK8	381	294	447	20910	20450	20503	5636	4491	5510
MARK4				729	1226	854	260	141	220
MTDH	99345	96765	111028	308299	324249	295701	661302	491729	594908
MYO6							1029	597	802
NBR1				1629	1635	1596	682	478	654
NEDD4	4459	4672	5019	87938	76602	82167	51508	39773	55418
NEDD4L	5689	4885	6369	14386	15672	14988	16041	11560	14215
NEK9	17473	17877	21815	32715	43189	34511	39618	27158	36100
NME4	6573	6819	6066	20275	18094	20312	52086	43962	57118
OPTN	1158	1850	1123	203	188	194	4316	2921	3541
PCM1	2759	2890	3578	11582	11657	11304	18967	14418	19225
PDCD6IP	335195	395562	346618	451401	398640	440060	1277589	1336208	1499808
PICALM	9936	10721	10723	35834	29915	41779	181454	153682	189261
PIK3C3	12505	11957	13170	23386	18376	23195	51434	37429	46701
PIK3R4	10858	10621	11386	25996	25611	26074	51972	34518	43283
PIM2	290	208	301	68532	67654	65261	24974	16319	20758
PPP2R2A	170520	177113	192950	854306	773301	883633	666734	453761	568253
PRDX5	209241	437217	363023	190946	117771	194858	477148	590329	661354
PRKACA	36437	39034	40067	42039	65780	43810	159367	110128	144379
PRKCE							726	631	789
PRKDC	3964	3987	4357	8287	7346	7950	13724	11284	14208
PXN	20158	20342	22830	42094	32857	40324	82137	75326	89091
RAB11A	662581	626746	644139	954859	675795	1038914	1155416	758469	1017171
RAB11B	96549	90858	97889	240070	191152	230924	250142	143814	206999
RAB18	183106	155249	216080	630691	580418	622040	517820	390741	505155
RAB1A	300330	297023	274456	961531	749536	887069	1186461	1338687	1487370
RAB1B	110008	148869	111343	341653	204272	312656	311999	416384	448490
RAB23	551	492	578	940	371	911	23238	19292	23927
RAB24	12432	13836	13149	51617	54606	50603	30456	17061	25664
RAB32	17976	18114	20681	18669	10657	19797	7649	4286	5714
RAB33B	1666	1514	1871	3683	1577	3562	1040	732	977
RAB3GAP1	12846	13332	13990	24431	21070	21766	45981	46815	56309
RAB4A	9168	8966	10404	6543	7220	6675	24637	8889	15392
RAB4B	107603	78559	122445	92564	111061	102348	110025	78780	104773
RAB5A	25406	23557	29311	134228	185886	128217	169796	103069	140835
RAB5B	32357	24037	29240	28876	49383	38764	86822	67957	84413
RAB5C	365212	315953	438018	869016	1123977	925539	1552941	995466	1269914
RAB7A	581635	590402	637485	1752127	1641803	1689755	1289999	1037301	1236565
RAB8A	74491	81235	83673	513257	421060	492165	373332	351408	411718
RAB8B	52317	66914	44679	395861	307640	351419	272378	216860	274213
RAB9A	9458	13003	9629	49802	33834	50412	60167	47417	60423
RB1CC1	2348	2287	2901	4073	3422	3993	8162	6761	8067
RNF2	38828	37273	39438	147805	186273	143944	98291	56393	77113
SH3GLB1	15111	19019	17138	50613	42321	45329	116798	142503	175586
SKAP1	55876	62539	59543	37504	37663	39495	81839	76849	94031
SLAMF1				37125	26548	38654	17043	16851	19422
SNAP29	29277	44890	41713	92861	65471	82243	95203	113703	126786
SQSTM1	13567	12883	15752	182646	173057	162268	127919	88404	122528
STK38	107898	121923	114081	123804	121329	129258	210202	132876	172674
STK39	5912	5616	5736	58831	56379	57415	176762	131795	168252
STUB1	6810	7149	9318	148047	172878	150710	111105	95498	116256
SUPT20H	4628	4263	5056	18335	18685	16703	7009	3851	5371
TAX1BP1	12185	11838	12759	60927	46344	57774	261244	246699	303939
TBK1	12226	10651	12551	38483	37011	37052	93512	75964	95590
TECPR1	25604	20447	22246	8256	11259	9515	13041	8688	12487
TGM2				1019	911	1402	7449	8847	11465
TM9SF1	3923	3595	4799	14016	14135	13432	42126	25102	33761
TMEM173	157678	133596	191591	281696	315335	260297	959062	614315	770250
TMEM59	560	467	611	2347	3377	2421	53492	24221	34471
TRAF6	3494	4085	4847	39308	38576	38419	105400	71300	94481
TRIM13	57	54	66	1118	843	1063	170	68	94
U2AF1	436792	416782	480601	376651	581898	408832	1319406	1101463	1252993
UCP2				8727	7746	8317	0	0	0
ULK1	150	224	205	77	86	63	2860	2173	2800
ULK3	3581	3748	3887	9176	6676	9192	13510	8922	12284
USP10				252	409	248	292	184	277
USP11	3176	2910	3671	1310	648	1359	7232	6307	7886
USP16	6101	5970	7078	37080	44411	34366	33989	21872	28308
USP25	11359	12460	12853	18888	16960	17982	64686	54895	76890
USP7	159975	158875	178503	389002	349066	389244	279360	189485	240084
USP8	9717	10261	11337	18451	19062	18098	21872	19570	24723
UVRAG	7868	7943	7474	25909	26194	24822	33923	27676	33309
VMP1	6308	3952	6438	68307	48843	62673	11038	6420	8273
WAC	1631	1992	1700	8896	8078	7830	12096	15175	18006
WAS	155769	159330	178583	269980	336172	267740	502872	321991	427920
WDFY3	10	12	13
WDR45	1381	1245	1329	2721	2586	2707	8306	6320	7213
WDR45B	2847	3242	2926	14222	8468	12807	6867	5757	7264
WIPI2	2259	2548	2235	12828	10800	13392	22191	20458	24524
WNK1	14457	15300	16661	26090	32965	24385	151728	103860	134587
ZFYVE1	812	844	1067	1729	1659	1654	4448	2864	3776
