## Supplemental Datafile S7 for "Autophagy repression by antigen and cytokines shapes mitochondrial, migration and effector machinery in CD8 T cells"

### Sheet: DOWN(HBSS_VPS34i)
ID	genes	ave_HBSS	ave_HBSS+VPS34i
P84228	H3c2	19819175	8.24771e+06
P26350	Ptma	3592900	1.59233e+06
O55142	Rpl35a	1.63169e+06	1004208
Q61171	Prdx2	1296630	421210
P84099	Rpl19	627241	330837
P83882	Rpl36a	487095	175634
P12787	Cox5a	693564	134825
P14069	S100a6	810083	118387
P97352	S100a13	206656	112861
Q8BGS2	Bola2	318516	84422.1
P56382	Atp5f1e	209832	82008.1
P02798	Mt2	153853	71392.5
P09528	Fth1	151866	69783.7
Q6ZWM4	Lsm8	110668	61338.7
E9PVA8	Gcn1	107008	58127.2
Q8BHD7	Ptbp3	86932.9	49080.9
Q9D3D9	Atp5f1d	81551.5	46101.7
Q9CQ48	Nudcd2	83296.2	45754.7
Q9WV98	Timm9	155515	43495.9
P10922	H1-0	64073.1	37938.8
O35857	Timm44	76734.3	37556
O08585	Clta	115648	33842.3
P50543	S100a11	64426.3	29913.2
P09602	Hmgn2	95274.5	29216.4
Q9JLQ2	Git2	83275	28630.4
Q9D024	Ccdc47	56432.4	27483.7
A2BDX3	Mocs3	96517.3	26986
Q9CQL4	Mrpl20	174964	26980.1
P68134	Acta1	176306	26670.5
O08539-2	Bin1	53878.3	24589.3
Q9CYI4	Luc7l	38829.4	23809
Q9CQ06	Mrpl24	66463.9	23386.3
Q8BTW3	Exosc6	40586.1	20981.2
Q8R480	Nup85	62456.7	20875.8
P58774	Tpm2	45053.1	20266.6
O88712	Ctbp1	48818.1	19760.9
Q9D0R8	Lsm12	30933.5	18976.5
P63328-2	Ppp3ca	106614	18291
Q9QWT9	Kifc1	110791	17393.1
P70224	Gimap1	25362.2	16069.5
Q9JJ78	Pbk	29734	15148.2
Q80XU3	Nucks1	29489	13388
P02802	Mt1	69025.4	12944.3
Q8QZY9	Sf3b4	22820.8	12866.5
P83917	Cbx1	35805.8	12862.8
P04235	Cd3d	23270.5	12858.3
P70279	Surf6	21076.6	12627.1
Q9R020	Zranb2	18814.2	11548.4
Q9R0P4	Smap	20528.9	11372.8
P58771-2	Tpm1	20222.5	10966.2
P12399	Ctla2a	30515.6	10848.2
Q8K2F8	Lsm14a	17365.2	10479.4
Q66GT5	Ptpmt1	18092.8	10453.4
A2ANX3	Atp8b4	18134.4	10159.7
Q8BMD8	Slc25a24	28232.1	9909.31
Q9DD02	Hikeshi	67431.3	9522.39
Q6IRU5-2	Cltb	17885	9439.51
Q9D173	Tomm7	46876.2	9065.61
Q9R1Q7	Plp2	35968.2	8771.5
O35714	Tnfrsf18	14557.5	8510.76
Q8R1V4	Tmed4	16415.2	8497.65
Q3TLH4	Prrc2c	28967.7	7833.92
Q8R001	Mapre2	16005.4	7727.21
Q07133	H1-6	15834.5	7689.4
F8VPK0	Ttc37	14299.8	7677.36
Q9D0J8	Ptms	27219.2	7536.84
Q8K2A7	Ints10	12493.3	7325.22
Q9EPV8	Ubl5	20394.2	7089.99
Q921W0	Chmp1a	13460.1	6824.68
G5E870	Trip12	11218.6	6776
Q69ZR2	Hectd1	16119.4	6545.27
Q9QZV9	Nxt1	12166.4	6488.68
D3Z4S3	Ptrhd1	11077	6259.8
P54726	Rad23a	14543	6167.85
Q9R059	Fhl3	9937.66	5475.71
Q5EBP3	Armc5	17814.4	5017.71
Q8C754	Vps52	10782.4	4885.11
Q9Z204-3	Hnrnpc	12018	4880.44
O35226	Psmd4	69436.4	4817.84
Q8C503	Sit1	7876.97	4686.31
Q99L28	Rsl24d1	7307.6	4503.38
Q91ZX6	Senp2	9583.12	4314.43
Q9D2N9	Vps33a	14378.4	4306.15
O70172	Pip4k2a	7959.04	4124.63
P70423	Slc7a3	12446.7	3808.43
P01837	Igkc	10910.9	3660.91
O35216	Cenpa	6879.31	3567.93
P61957	Sumo2	20878.8	3485.56
O35143	ATP5IF1	103277	3484.06
Q3UCQ1	Foxk2	11352.6	3415.89
O70279	Ess2	5998.19	3397.19
P15105	Glul	5942.77	3342.36
Q9QXT1	Dapp1	7368.69	3309.3
Q9CWV1	Mcm8	5099.78	3257.09
P26011	Itgb7	5163.35	3060.23
Q9CR02	Tma16	5362.89	3042.35
Q7TSE6	Stk38l	6010.02	3016.78
Q3UL36	Arglu1	11729.8	2910.5
Q3UFY0	Rrp36	6695.52	2797.75
Q922H9	Znf330	5324.02	2781.57
Q3UA16	Spc25	6472.62	2713.08
Q91Z31	Ptbp2	11738.5	2666.14
Q9CZU4	Eral1	40551.4	2664.48
E9Q7E2	Arid2	5164.22	2647.99
Q9CQ91	Ndufa3	5533.83	2616.84
Q8BH07	Arl6ip6	5142.16	2562.79
Q80WW9	Ddrgk1	4535.19	2556.01
Q80X80	C2cd2l	12900.2	2544.81
Q9D968	Hcfc2	4201.13	2459.47
P28574	Max	4574.11	2454.04
P06537	Nr3c1	5700.83	2356.56
Q8BGA9	Oxa1l	11818.1	2241.78
Q9DC29	Abcb6	40996.4	2054.25
Q9Z2B9	Rps6ka4	4925.38	1934.13
Q99LU0	Chmp1b1	8738.79	1929.84
Q9CQF8	Mrpl57	4759.68	1920.93
Q03526	Itk	3545.64	1900.98
P27782	Lef1	4523.72	1898.81
Q8BVH9	Mettl6	8020.39	1844.29
P97808	Fxyd5	4916.28	1801.8
O89090	Sp1	3069.08	1760.19
Q9CXL1	Tmem50a	2872.76	1724.59
Q8R2Q8	Bst2	9171.08	1715.84
Q9CQ36	Pole4	3801.08	1667.01
Q8C7Q4	Rbm4	56702.4	1651.29
O35448	Ppt2	2868.53	1544.1
Q9CX53	Gemin6	2926.89	1443.71
O88693	Ugcg	8700.32	1367.79
Q6PG16	Hjurp	3742.74	1353.74
Q3UQU0	Brd9	2586.32	1300.39
P34902	Il2rg	2293.5	1238.94
Q62388	Atm	5150.18	1238.35
P26187	Mgmt	3027.94	1224.02
Q02257	Jup	3358.72	1210.27
Q811U4	Mfn1	4039.22	1134.12
Q3TB82	Plekhf1	147640	1119.5
Q99K95	Rtf2	3044	1071.43
Q9D1L9	Lamtor5	1449.96	1067.71
Q5NCR9	Nsrp1	1535.68	934.707
Q3V1H1	Ckap2	2359.08	913.06
Q5DU57	Spata13	3266.94	905.923
Q00420	Gabpb1	1605.57	856.672
Q80WR5		2029.86	846.499
Q9CWG9	Bloc1s2	5066.4	831.743
Q5SXC4	Vezf1	1399.74	752.674
Q7TS68	Nsun6	3092.42	669.055
Q9JLJ1	Selenok	9935.53	654.656
Q9CXJ4	Abcb8	1030.15	653.082
Q6V595	Klhl6	6190.21	609.812
Q3TWL2	Pip4p1	1489.16	604.232
Q8VEA4	Chchd4	2092.5	585.664
Q4V9W2	Srek1ip1	1537.31	578.62
P97440	Slbp	1426.05	576.909
Q3U0P5	Entpd6	973.129	558.702
Q9R0G6	Comp	1044.49	553.178
O88569-3	Hnrnpa2b1	5758.19	502.021
Q8R0F3	Sumf1	874.286	499.601
Q8K3B1	Fbxo45	805.127	498.445
Q78T81	Fam102a	1237.32	486.869
O35153	Bet1l	1709.56	484.739
Q62511	Zfp91	1138.84	472.026
Q80U16-5	Ripor2	6217.52	471.862
Q9CZV8	Fbxl20	766.224	437.347
Q8BMK0	Cep85	1500.23	436.985
Q9D142	Nudt14	773.968	433.826
Q62048	Pea15	1137.68	406.358
Q8VBU8	Banp	660.533	400.239
Q9CRW3		1852.44	379.236
P41230	Kdm5c	860.711	370.725
P18608	Hmgn1	6514.12	349.755
Q8K003	Tma7	44045.8	331.048
Q6ZWQ0	Syne2	750.078	300.789
Q9CWU4		3264.42	299.007
Q9Z2E9	Bscl2	1005.5	272.833
Q9CWP8	Pold4	2331.31	267.53
Q80TI0	Gramd1b	924.215	255.568
O08586	Pten	628.335	247.667
O88852	Tspyl1	428.196	235.679
F8VPQ2	Arid4a	419.585	234.087
Q9Z2U2	Zfp292	2237.17	227.351
Q8C8M1	Sinhcaf	480.925	215.112
Q8VID5	Recql5	1302.12	211.308
Q5SPW0	Vps54	414.006	205.286
Q08879	Fbln1	527.836	204.73
E9Q557	Dsp	730.882	204.726
O09012-2	Pex5	662.795	195.551
Q9CQQ0	Smim8	3353.43	194.281
A6X935	Itih4	417.104	191.197
Q99N48	Sytl3	169.781	184.288
Q9DCT6-3	Bap18	163.899	182.299
P12804	Fgl2	2971.47	174.788
Q2TB02	Nfkbid	8421.9	172.961
P30280	Ccnd2	1341.89	172.295
Q6PDM1-2	Msl1	446.985	165.851
Q3TVC7	Ccndbp1	354.672	158.633
P20918	Plg	1879.19	154.326
Q8CE33	Klhl11	277.549	140.726
Q8VDI1	Epsti1	1987.04	140.041
E9Q414	Apob	451.851	138.994
Q8C172	Cers6	393.004	132.625
Q8CEE0	Cep57	273.222	120.539
Q9JJK5	Herpud1	221.49	107.919
Q8K0E8	Fgb	912.988	106.204
Q6PDX6	Rnf220	257.5	101.948
Q7TSG3	Fbxo5	199.859	87.5075
P30282	Ccnd3	713.389	79.4325
G3UW50	Zbtb25	1817.48	73.9825
A2AKB9	Dcaf10	1368.28	70.9968
Q6ZPS6	Ankib1	2980.14	61.9322
Q5EBJ4	Ermn	685.414	61.6688
A2A7B5	Prdm2	89.2536	54.765
O88307	Sorl1	303.421	51.2592
Q9DB00	Gon4l	85.9882	51.1469
Q641K1	Agtpbp1	91.8108	44.4919
A2AWL7	Mga	122.46	41.334
Q9JL61	Rfx5	468.953	41.1433
Q9D8L5	Ccdc91	97.556	39.5337
Q9JLM4	Zmym3	203.768	38.7422
P70191	Traf5	66.332	37.8353
Q60610	Tiam1	101.023	33.4622
Q497V6	Bahd1	107.379	31.2571
Q8R1F0	D8Ertd738e	1385.27	29.9937
A2AHC3	Camsap1	83.3397	29.6433
Q6AXF6	Sidt1	124.012	28.5743
Q8C0D7	Ing4	292.481	26.1329
O08901	Bub1	234.839	23.3817
A3KGS3	Ralgapa2	112.981	20.8055
G3XA59	Lrrc32	75.0435	19.1772
Q9Z104	Hmg20b	241.055	13.3942
P35991	Btk	55.4907	11.2407
Q9D110	Mthfs	1457.9	10.8309
Q571I4	Prag1	10.8328	10.7975
Q80WG7	Trim36	249.557	10.14
F8VPJ6	Rfx7	54.1061	6.98392
Q8CDC7	Zbtb9	133.282	5.97283
E9Q4F7	Ankrd11	13.9474	5.88053
P97865	Pex7	251.254	5.12137
Q61029-3	Tmpo	62.9941	1.9337
Q6NV66	Zfp646	4.8906	0.884058

### Sheet: HBSS_VPS34i enrichment (down)
Annotation Cluster "mitochondrion"	Enrichment Score: 1.537657770178158
Category	Term	Count	%	PValue	Genes	List Total	Pop Hits	Pop Total	Fold Enrichment
GOTERM_CC_DIRECT	GO:0005743~mitochondrial inner membrane	11	13.4146	0.00851536	OXA1L, MRPL20, TIMM9, MFN1, TIMM44, ERAL1, MRPL57, COX5A, MRPL24, ATP5F1E, SLC25A24	77	388	7030	2.58837
GOTERM_CC_DIRECT	GO:0005739~mitochondrion	21	25.6098	0.0340401	ABCB6, TIMM9, FOXK2, RPL35A, TIMM44, MTHFS, ERAL1, MRPL57, COX5A, MRPL24, SYNE2, ATP5F1E, ATP5IF1, OXA1L, PRDX2, MRPL20, MFN1, TOMM7, ARGLU1, GLUL, SLC25A24	77	1228	7030	1.5613
UP_KW_CELLULAR_COMPONENT	KW-0999~Mitochondrion inner membrane	7	8.53659	0.0434175	OXA1L, TIMM9, TIMM44, ERAL1, COX5A, ATP5F1E, SLC25A24	72	236	6495	2.67567
UP_KW_CELLULAR_COMPONENT	KW-0496~Mitochondrion	16	19.5122	0.0561708	ABCB6, TIMM9, TIMM44, ERAL1, MRPL57, COX5A, MRPL24, SYNE2, ATP5F1E, ATP5IF1, OXA1L, MRPL20, MFN1, TOMM7, GLUL, SLC25A24	72	893	6495	1.61627
Annotation Cluster "mitoribosome"	Enrichment Score: 0.7798617336016266
Category	Term	Count	%	PValue	Genes	List Total	Pop Hits	Pop Total	Fold Enrichment
UP_KW_MOLECULAR_FUNCTION	KW-0689~Ribosomal protein	5	6.09756	0.0942642	MRPL20, RPL36A, RPL35A, MRPL57, MRPL24	43	181	4367	2.80547
GOTERM_CC_DIRECT	GO:0005762~mitochondrial large ribosomal subunit	3	3.65854	0.111789	MRPL20, MRPL57, MRPL24	77	53	7030	5.16785
GOTERM_MF_DIRECT	GO:0003735~structural constituent of ribosome	5	6.09756	0.116499	MRPL20, RPL36A, RPL35A, MRPL57, MRPL24	73	167	6432	2.63801
UP_KW_MOLECULAR_FUNCTION	KW-0687~Ribonucleoprotein	6	7.31707	0.12568	MRPL20, HNRNPA2B1, RPL36A, RPL35A, MRPL57, MRPL24	43	278	4367	2.1919
KEGG_PATHWAY	mmu03010:Ribosome	4	4.87805	0.134497	MRPL20, RPL36A, RPL35A, MRPL24	38	125	3613	3.04253
GOTERM_CC_DIRECT	GO:0005840~ribosome	5	6.09756	0.161595	MRPL20, RPL36A, RPL35A, MRPL57, MRPL24	77	196	7030	2.32905
GOTERM_BP_DIRECT	GO:0032543~mitochondrial translation	3	3.65854	0.254649	MRPL20, MRPL57, MRPL24	74	91	6818	3.03742
GOTERM_BP_DIRECT	GO:0006412~translation	5	6.09756	0.325169	MRPL20, RPL36A, RPL35A, MRPL57, MRPL24	74	269	6818	1.71255
GOTERM_CC_DIRECT	GO:1990904~ribonucleoprotein complex	6	7.31707	0.344922	MRPL20, HNRNPA2B1, RPL36A, RPL35A, MRPL57, MRPL24	77	358	7030	1.53015
Annotation Cluster "protein transport"	Enrichment Score: 0.6479161609735361
Category	Term	Count	%	PValue	Genes	List Total	Pop Hits	Pop Total	Fold Enrichment
UP_KW_BIOLOGICAL_PROCESS	KW-0811~Translocation	3	3.65854	0.122291	NUP85, TIMM9, TIMM44	42	65	4397	4.83187
UP_KW_BIOLOGICAL_PROCESS	KW-0813~Transport	13	15.8537	0.154816	ABCB6, VPS33A, TIMM9, TIMM44, HIKESHI, ATP5F1E, SLC7A3, NUP85, HNRNPA2B1, TOMM7, C2CD2L, SLC25A24, TMED4	42	948	4397	1.43563
UP_KW_BIOLOGICAL_PROCESS	KW-0653~Protein transport	7	8.53659	0.238043	NUP85, VPS33A, TIMM9, TOMM7, TIMM44, HIKESHI, TMED4	42	450	4397	1.62852
GOTERM_BP_DIRECT	GO:0006886~intracellular protein transport	4	4.87805	0.341597	VPS33A, CLTA, TIMM44, TMED4	74	193	6818	1.90954
GOTERM_BP_DIRECT	GO:0015031~protein transport	7	8.53659	0.374145	NUP85, VPS33A, TIMM9, TOMM7, TIMM44, HIKESHI, TMED4	74	462	6818	1.39599
Annotation Cluster "lysosome"	Enrichment Score: 0.5068032393236425
Category	Term	Count	%	PValue	Genes	List Total	Pop Hits	Pop Total	Fold Enrichment
GOTERM_CC_DIRECT	GO:0005764~lysosome	7	8.53659	0.0613939	PIP4P1, PLEKHF1, ABCB6, VPS33A, SIDT1, PIP4K2A, MT1	77	260	7030	2.45804
GOTERM_CC_DIRECT	GO:0031902~late endosome membrane	3	3.65854	0.218087	PIP4P1, ABCB6, VPS33A	77	81	7030	3.38143
UP_KW_CELLULAR_COMPONENT	KW-0458~Lysosome	5	6.09756	0.221709	PIP4P1, PLEKHF1, ABCB6, VPS33A, PIP4K2A	72	221	6495	2.04091
GOTERM_CC_DIRECT	GO:0005765~lysosomal membrane	3	3.65854	0.539651	PIP4P1, ABCB6, VPS33A	77	166	7030	1.64998
UP_KW_CELLULAR_COMPONENT	KW-0967~Endosome	4	4.87805	0.71528	PIP4P1, ABCB6, KIFC1, VPS33A	72	334	6495	1.08034
GOTERM_CC_DIRECT	GO:0005768~endosome	4	4.87805	0.794429	PIP4P1, PLEKHF1, ABCB6, VPS33A	77	385	7030	0.948558
Annotation Cluster "cytoskeleton"	Enrichment Score: 0.32819061692601215
Category	Term	Count	%	PValue	Genes	List Total	Pop Hits	Pop Total	Fold Enrichment
GOTERM_CC_DIRECT	GO:0015629~actin cytoskeleton	3	3.65854	0.326388	ACTA1, TPM2, STK38L	77	108	7030	2.53608
UP_KW_MOLECULAR_FUNCTION	KW-0009~Actin-binding	3	3.65854	0.33952	TPM2, STK38L, SYNE2	43	125	4367	2.4374
UP_KW_CELLULAR_COMPONENT	KW-0206~Cytoskeleton	8	9.7561	0.521472	ACTA1, KIFC1, NUP85, TPM2, CLTA, STK38L, ATM, SYNE2	72	619	6495	1.16586
GOTERM_MF_DIRECT	GO:0003779~actin binding	3	3.65854	0.562178	TPM2, STK38L, SYNE2	73	167	6432	1.58281
GOTERM_CC_DIRECT	GO:0005856~cytoskeleton	7	8.53659	0.703626	ACTA1, NUP85, TPM2, CLTA, STK38L, ATM, SYNE2	77	641	7030	0.997022
Annotation Cluster "transferase/kinase"	Enrichment Score: 0.2799353693295827
Category	Term	Count	%	PValue	Genes	List Total	Pop Hits	Pop Total	Fold Enrichment
GOTERM_BP_DIRECT	GO:0018105~peptidyl-serine phosphorylation	3	3.65854	0.302454	RPS6KA4, STK38L, ATM	74	103	6818	2.68355
UP_KW_MOLECULAR_FUNCTION	KW-0418~Kinase	5	6.09756	0.379719	RPS6KA4, GIT2, STK38L, PIP4K2A, ATM	43	324	4367	1.56726
GOTERM_BP_DIRECT	GO:0016310~phosphorylation	5	6.09756	0.471569	RPS6KA4, GIT2, STK38L, PIP4K2A, ATM	74	329	6818	1.40023
GOTERM_MF_DIRECT	GO:0016301~kinase activity	5	6.09756	0.489709	RPS6KA4, GIT2, STK38L, PIP4K2A, ATM	73	322	6432	1.36816
UP_KW_MOLECULAR_FUNCTION	KW-0808~Transferase	11	13.4146	0.491184	RPS6KA4, UGCG, GIT2, MOCS3, STK38L, ZFP91, PIP4K2A, ATM, METTL6, NSUN6, GLUL	43	991	4367	1.12729
UP_KW_MOLECULAR_FUNCTION	KW-0723~Serine/threonine-protein kinase	3	3.65854	0.571816	RPS6KA4, STK38L, ATM	43	197	4367	1.54657
GOTERM_MF_DIRECT	GO:0004674~protein serine/threonine kinase activity	3	3.65854	0.697422	RPS6KA4, STK38L, ATM	73	214	6432	1.23518
GOTERM_MF_DIRECT	GO:0004672~protein kinase activity	3	3.65854	0.730525	RPS6KA4, STK38L, ATM	73	228	6432	1.15934
GOTERM_BP_DIRECT	GO:0006468~protein phosphorylation	3	3.65854	0.796792	RPS6KA4, STK38L, ATM	74	273	6818	1.01247
Annotation Cluster "ER"	Enrichment Score: 0.21143070841479622
Category	Term	Count	%	PValue	Genes	List Total	Pop Hits	Pop Total	Fold Enrichment
GOTERM_CC_DIRECT	GO:0005789~endoplasmic reticulum membrane	7	8.53659	0.402655	BSCL2, ABCB6, CCDC47, GIMAP1, C2CD2L, PTMS, TMED4	77	472	7030	1.35401
UP_KW_CELLULAR_COMPONENT	KW-0256~Endoplasmic reticulum	7	8.53659	0.723501	BSCL2, ABCB6, CCDC47, GIMAP1, GLUL, C2CD2L, TMED4	72	647	6495	0.975979
GOTERM_CC_DIRECT	GO:0005783~endoplasmic reticulum	8	9.7561	0.796774	BSCL2, ABCB6, CCDC47, GIMAP1, RPL36A, GLUL, C2CD2L, TMED4	77	818	7030	0.892897
Annotation Cluster "DNA binding/transcription regulation"	Enrichment Score: 0.19682286112595762
Category	Term	Count	%	PValue	Genes	List Total	Pop Hits	Pop Total	Fold Enrichment
GOTERM_BP_DIRECT	GO:0045944~positive regulation of transcription from RNA polymerase II promoter	8	9.7561	0.284814	RPS6KA4, ZFP292, SUMO2, RFX5, FOXK2, ATM, GABPB1, PTMS	74	499	6818	1.47712
GOTERM_MF_DIRECT	GO:0001228~transcriptional activator activity, RNA polymerase II transcription regulatory region sequence-specific binding	3	3.65854	0.390209	ZFP292, RFX5, FOXK2	73	120	6432	2.20274
GOTERM_BP_DIRECT	GO:0006357~regulation of transcription from RNA polymerase II promoter	6	7.31707	0.464409	ZFP292, CTBP1, RFX5, FOXK2, ZFP91, HMGN1	74	417	6818	1.32569
GOTERM_MF_DIRECT	GO:0000981~RNA polymerase II transcription factor activity, sequence-specific DNA binding	3	3.65854	0.528493	ZFP292, RFX5, FOXK2	73	157	6432	1.68362
GOTERM_CC_DIRECT	GO:0043231~intracellular membrane-bounded organelle	5	6.09756	0.781897	RFX5, CBX1, FOXK2, ATM, GLUL	77	487	7030	0.937358
UP_KW_MOLECULAR_FUNCTION	KW-0238~DNA-binding	5	6.09756	0.876793	ZFP292, RFX5, FOXK2, ATM, HMGN1	43	632	4367	0.803466
GOTERM_MF_DIRECT	GO:0003677~DNA binding	6	7.31707	0.947866	ZFP292, RFX5, CBX1, FOXK2, ATM, HMGN1	73	781	6432	0.676898
UP_KW_BIOLOGICAL_PROCESS	KW-0805~Transcription regulation	5	6.09756	0.973046	ZFP292, CTBP1, RFX5, FOXK2, GABPB1	42	864	4397	0.605848
UP_KW_BIOLOGICAL_PROCESS	KW-0804~Transcription	5	6.09756	0.981453	ZFP292, CTBP1, RFX5, FOXK2, GABPB1	42	911	4397	0.574591
Annotation Cluster "cytoplamsic vesicle"	Enrichment Score: 0.1801634706429533
Category	Term	Count	%	PValue	Genes	List Total	Pop Hits	Pop Total	Fold Enrichment
GOTERM_MF_DIRECT	GO:0044877~macromolecular complex binding	5	6.09756	0.585897	GIT2, VPS33A, CLTA, ATM, ATP5F1E	73	363	6432	1.21363
UP_KW_CELLULAR_COMPONENT	KW-0968~Cytoplasmic vesicle	4	4.87805	0.648472	PIP4P1, VPS33A, CLTA, ATM	72	302	6495	1.19481
GOTERM_CC_DIRECT	GO:0031410~cytoplasmic vesicle	4	4.87805	0.758223	PIP4P1, VPS33A, CLTA, ATM	77	362	7030	1.00883
