## Supplemental Datafile 8 for "Autophagy repression by antigen and cytokines shapes mitochondrial, migration and effector machinery in CD8 T cells"

### Sheet: IL7+VPS34_UP
Uni Prot	Genes	IL7_Ave	IL7VPS34i_Ave	Log2Fold	Sig (1.5Fold)
P68254	Ywhaq	316643	1132264	2.73312	TRUE
P62264	Rps14	288320	931728	2.8264	TRUE
P56391	Cox6b1	298552	633269	1.07631	TRUE
Q99JY3	Gimap4	260446	599192	1.21192	TRUE
P01942	Hba	85115	579908	4.37296	TRUE
P01831	Thy1	124314	302243	1.40549	TRUE
Q9CR57	Rpl14	153831	287064	0.941954	TRUE
Q8VEM8	Slc25a3	122910	283270	1.32531	TRUE
Q6ZWQ9	Myl12a	87355	257270	1.65565	TRUE
Q9R1P4	Psma1	123028	239469	0.954159	TRUE
O88342	Wdr1	125712	224069	0.846643	TRUE
P62897	Cycs	98085	209106	1.08481	TRUE
Q60605	Myl6	89604	206327	1.39436	TRUE
O55128	Sap18	107169	195256	0.859282	TRUE
P56135	Atp5mf	105427	182391	0.804549	TRUE
P00405	Mtco2	80748	172014	1.12514	TRUE
Q9CQQ7	Atp5pb	82236	170198	1.08834	TRUE
P68510	Ywhah	63742	169484	1.41421	TRUE
P84096	Rhog	89921	154831	0.786054	TRUE
Q6ZWV7	Rpl35	67596	151852	1.34321	TRUE
Q9CZM2	Rpl15	76837	149807	1.03263	TRUE
P62307	Snrpf	31559	140999	2.72225	TRUE
Q9CQS2	Nop10	64413	139955	1.19406	TRUE
P29595	Nedd8	69203	138492	0.982246	TRUE
O88512	Ap1g2	2053	135843	6.88596	TRUE
P62821	Rab1A	53770	134204	1.38309	TRUE
P53996	Cnbp	58997	124936	1.16543	TRUE
Q8BFR5	Tufm	68325	119522	0.810589	TRUE
P61027	Rab10	30313	117315	1.98125	TRUE
Q91VR2	Atp5f1c	58080	103369	0.832888	TRUE
P62878	Rbx1	26172	93663	2.77408	TRUE
Q9DCW4	Etfb	45426	93291	1.12004	TRUE
Q78ZA7	Nap1l4	35403	88404	1.66793	TRUE
Q9WUM5	Suclg1	34115	85631	1.34843	TRUE
Q9R1P3	Psmb2	42302	84398	1.01042	TRUE
Q3V3R1	Mthfd1l	24565	83156	1.75533	TRUE
Q62446	Fkbp3	42282	81354	0.934003	TRUE
Q9CRB9	Chchd3	37132	79006	1.1543	TRUE
O08756	Hsd17b10	25887	73375	1.50855	TRUE
Q8CHP5-2	Pym1	21608	72147	1.58373	TRUE
A2BDX3	Mocs3	28706	70601	1.43562	TRUE
Q9CQE5	Rgs10	35925	70175	0.975548	TRUE
Q9QXA5	Lsm4	32977	66582	1.0294	TRUE
Q9DAW9	Cnn3	27461	63669	1.37181	TRUE
O35685	Nudc	32115	62288	1.02419	TRUE
Q07813	Bax	30875	62246	1.07626	TRUE
Q9D051	Pdhb	29212	55012	0.976387	TRUE
Q8C166	Cpne1	25010	52078	1.06014	TRUE
Q9DB42	Znf593	21039	50310	1.38187	TRUE
Q9Z277	Baz1b	26453	50172	0.948712	TRUE
Q91V41	Rab14	23875	49311	1.09534	TRUE
P50172	Hsd11b1	25319	48848	0.950906	TRUE
Q9CQZ6	Ndufb3	19903	46515	1.45885	TRUE
Q9DCL9	Paics	23334	45684	1.0305	TRUE
Q64518	Atp2a3	20774	45362	1.1558	TRUE
Q91VT4	Cbr4	2487	43443	3.98212	TRUE
Q9CQA3	Sdhb	23068	43238	0.937911	TRUE
P47791-2	Gsr	18031	43037	1.31605	TRUE
Q9DBC7	Prkar1a	20210	41985	1.06593	TRUE
P0DP26	Calm1	12502	41102	1.91282	TRUE
Q3TYS2	Cybc1	21433	40509	0.929071	TRUE
P54071	Idh2	20766	40039	0.948207	TRUE
Q9DC70	Ndufs7	16578	37336	1.21655	TRUE
O08749	Dld	17000	37335	1.13776	TRUE
Q9CQ92	Fis1	16366	37006	1.23803	TRUE
Q99JT2	Stk26	18807	36854	1.05932	TRUE
Q80TY0-2	Fnbp1	17526	32588	0.90265	TRUE
Q8BH95	Echs1	12914	31583	1.37789	TRUE
P35293	Rab18	16559	30781	0.911632	TRUE
Q78IK4	Apool	14317	30625	1.19022	TRUE
Q9EP69	Sacm1l	9562	29309	1.59405	TRUE
Q9CQJ6	Denr	15433	29173	0.911305	TRUE
O70194	Eif3d	14292	28489	1.07841	TRUE
Q9D115	Znf706	10959	27643	1.5661	TRUE
Q8R5C5	Actr1b	13100	27413	1.07625	TRUE
P97825	Jpt1	11411	26894	1.3051	TRUE
Q91VD9	Ndufs1	14451	26638	0.91314	TRUE
Q99J72	Apobec3	3099	26287	3.08918	TRUE
O55135	Eif6	10125	24671	1.31209	TRUE
Q60597	Ogdh	13592	24500	0.84934	TRUE
Q8VBT0	Tmx1	10061	23667	1.48032	TRUE
Q9CR51	Atp6v1g1	9384	23253	1.55099	TRUE
Q9DBG3	Ap2b1	13434	23085	0.783372	TRUE
D3Z7P3-2	Gls	10786	22919	1.14098	TRUE
Q9D0W5	Ppil1	12001	22335	0.955847	TRUE
Q9CX00	Ist1	11265	21478	0.986037	TRUE
Q9CXZ1	Ndufs4	6404	20751	1.77266	TRUE
Q02819	Nucb1	10064	20432	1.07776	TRUE
O55022	Pgrmc1	5111	20424	2.76022	TRUE
Q9JIQ3	Diablo	4768	20233	2.52894	TRUE
O35207	Cdk2ap1	8032	19433	1.35865	TRUE
Q3TCJ1	Abraxas2	8055	19270	1.31585	TRUE
O54941	Smarce1	8587	18326	1.08628	TRUE
O08734	Bak1	8609	18041	1.11368	TRUE
Q91X96	Rabif	3480	17622	2.31509	TRUE
Q8K285	Fcho1	2728	17459	4.08604	TRUE
Q7TNG5	Eml2	5970	17027	1.77418	TRUE
Q8BX10	Pgam5	9527	16840	0.818601	TRUE
Q61768	Kif5b	7859	16797	1.19735	TRUE
O08808	Diaph1	6404	16586	1.50135	TRUE
Q8BI72	Cdkn2aip	8624	16549	0.937627	TRUE
Q9D7P6	Iscu	5081	16526	1.73366	TRUE
Q8CHT0	Aldh4a1	8617	16425	1.01412	TRUE
Q8R1G6	Pdlim2	7323	16205	1.16446	TRUE
Q9Z0X1	Aifm1	8618	16097	0.954637	TRUE
Q6P1F6	Ppp2r2a	6984	16045	1.2685	TRUE
Q80WJ7	Mtdh	7312	16019	1.12539	TRUE
P68404-2	Prkcb	8398	15675	0.911768	TRUE
Q9QYA2	Tomm40	6673	15648	1.23085	TRUE
Q91V92	Acly	6735	15475	1.2057	TRUE
O08579	Emd	7565	15333	0.996253	TRUE
Q8R3C0	Mcmbp	4913	15275	1.86002	TRUE
Q61508	Ecm1	4804	15134	1.59909	TRUE
Q9Z2W0	Dnpep	7911	14958	0.969928	TRUE
Q3UYC0	Ppm1h	7664	14388	0.905608	TRUE
Q04207	Rela	6592	14235	1.0864	TRUE
Q99JB2	Stoml2	7052	14215	0.955473	TRUE
Q61334	Bcap29	5584	14094	1.59654	TRUE
Q6PHQ8	Naa35	781	13403	4.4695	TRUE
P11438	Lamp1	6936	13325	0.981414	TRUE
Q60865	Caprin1	5991	13318	1.07066	TRUE
Q80VJ2	Sra1	5451	13234	1.2671	TRUE
O88544	Cops4	7145	12972	0.873636	TRUE
Q9QXT0	Cnpy2	4510	12921	1.56984	TRUE
B1AUX5	Arhgap4	6119	12553	1.11988	TRUE
Q9ER69	Wtap	5916	12533	1.11862	TRUE
P47802	Mtx1	3908	12415	1.48613	TRUE
Q8R5A3	Apbb1ip	6614	12316	0.879921	TRUE
Q02111	Prkcq	6019	12213	1.09409	TRUE
Q9JKW0	Arl6ip1	4034	12187	1.61119	TRUE
P50171	Hsd17b8	4425	12035	1.44011	TRUE
Q9DCC4	Pycr3	4536	11890	1.48098	TRUE
O70551	Srpk1	5449	11771	1.11025	TRUE
Q5DU57	Spata13	2594	11181	4.04698	TRUE
O55126	Nipsnap2	5976	10994	0.878452	TRUE
P15307	Rel	4820	10850	1.16992	TRUE
Q99N85	Mrps18a	1746	10397	3.02201	TRUE
P20444	Prkca	2303	10361	2.29373	TRUE
Q80UU9	Pgrmc2	4739	10297	1.23918	TRUE
Q8R2Y8	Ptrh2	4597	10092	1.14632	TRUE
Q921Z5-2	Tnfaip8	4893	9556	0.988388	TRUE
Q8K1M6-3	Dnm1l	4588	9483	1.11503	TRUE
Q9CZW5	Tomm70	3410	9480	1.68585	TRUE
O35143	ATP5IF1	2786	9441	2.95461	TRUE
Q5DU31-2	Ipcef1	3649	9111	1.38407	TRUE
P49443	Ppm1a	3623	9003	1.56371	TRUE
Q8K3C3	Lzic	3985	8841	1.14562	TRUE
Q99L13	Hibadh	4075	8557	1.12449	TRUE
Q7TSI3	Ppp6r1	3437	8496	1.39507	TRUE
P59017	Bcl2l13	3606	8429	1.50738	TRUE
Q6PCN7	Hltf	455	8218	3.9168	TRUE
Q64520	Guk1	4131	8147	0.987152	TRUE
O88455	Dhcr7	3068	7992	1.40947	TRUE
Q9D7S9	Chmp5	3249	7989	1.38065	TRUE
A2AB59-2	Arhgap27	3521	7934	1.26852	TRUE
Q80SZ7	Gng5	3605	7605	1.21666	TRUE
Q8CG76	Akr7a2	3266	7540	1.21469	TRUE
Q8BML9	Qars1	3851	7351	0.967681	TRUE
Q8R0J7	Vps37b	3260	7235	1.13462	TRUE
Q9ES97	Rtn3	2086	7205	2.74648	TRUE
P70303	Ctps2	3771	7037	0.919659	TRUE
Q9JKL4	Ndufaf3	1934	7034	1.91337	TRUE
Q99JX3	Gorasp2	2606	7031	1.39463	TRUE
O70279	Ess2	514	6928	3.87824	TRUE
O35459	Ech1	3026	6788	1.16448	TRUE
O35904	Pik3cd	2848	6724	1.28667	TRUE
P47955	Rplp1	2340	6704	1.58658	TRUE
Q8BHZ0	Cyria	2464	6644	1.85151	TRUE
Q80X90	Flnb	2273	6547	1.34664	TRUE
Q63850	Nup62	3568	6494	0.893867	TRUE
Q62448	Eif4g2	2859	6285	1.15379	TRUE
Q8CGY8	Ogt	3150	6091	0.977434	TRUE
P36993	Ppm1b	3160	5847	0.913196	TRUE
Q3UMY5	Eml4	2426	5684	1.29651	TRUE
Q9CXF4	Tbc1d15	2425	5629	1.23646	TRUE
Q8VE95	CH082_MOUSE	2699	5586	1.03754	TRUE
Q62383	Supt6h	1248	5385	2.18318	TRUE
Q2NL51	Gsk3a	1599	5338	1.73829	TRUE
O54950	Prkag1	1902	5215	1.53171	TRUE
Q8BFY6	Pef1	2409	5191	1.18938	TRUE
Q9D3B1	Hacd2	1753	4976	1.63497	TRUE
Q6ZQ08	Cnot1	2709	4809	0.839413	TRUE
Q8R035	Mrpl58	1721	4809	1.54211	TRUE
Q80VP0	Tecpr1	2101	4798	1.21785	TRUE
Q9D8S9	Bola1	1618	4693	1.69809	TRUE
Q9CYR6	Pgm3	2135	4671	1.20694	TRUE
Q924T2	Mrps2	801	4587	2.94897	TRUE
Q9D1I2	Card19	2119	4565	1.12516	TRUE
Q60875	Arhgef2	2293	4436	0.938534	TRUE
Q9D1H7	Get4	1595	4432	2.34035	TRUE
Q99KK9	Hars2	1567	4406	1.52959	TRUE
Q1HDU4	Arhgap9	1126	4323	2.69502	TRUE
Q80WB5	Ntaq1	1127	4288	2.11676	TRUE
D3YZP9	Ccdc6	1310	4247	1.84981	TRUE
Q99PL6	Ubxn6	2079	4209	1.00364	TRUE
Q8K212	Pacs1	1741	4039	1.2782	TRUE
Q99LI2	Clcc1	1000	3971	2.53101	TRUE
Q922B1	Macrod1	1837	3914	1.10862	TRUE
O08605	Mknk1	256	3913	3.96788	TRUE
Q91XA2	Golm1	853	3890	2.18765	TRUE
Q9QXG2	Chm	698	3834	2.26268	TRUE
Q59J78	Ndufaf2	1348	3739	1.67532	TRUE
Q921J2	Rheb	1561	3738	1.47795	TRUE
Q91W52	Tmem19	1420	3456	1.46792	TRUE
Q8BHE8	Maip1	1462	3434	1.26303	TRUE
Q8BMD8	Slc25a24	1096	3427	1.7906	TRUE
Q6P9R4	Arhgef18	1522	3378	1.11595	TRUE
Q8BVE3	Atp6v1h	1717	3377	0.998608	TRUE
Q99JF5	Mvd	695	3338	2.80339	TRUE
Q9DCA2	Mrps11	947	3297	2.02484	TRUE
E9Q6R7	Utrn	538	3292	3.36941	TRUE
Q8VEH3	Arl8a	1308	3260	1.41723	TRUE
Q921H9	Coa7	1051	2997	1.60698	TRUE
Q8CBY8-2	Dctn4	1220	2913	1.30838	TRUE
P97470	Ppp4c	1027	2913	1.65743	TRUE
Q3UHX9	Spout1	1485	2898	0.989255	TRUE
Q9D2H6-2	Sp2	1107	2852	1.37389	TRUE
O08914	Faah	1439	2778	0.953997	TRUE
A0A0U1RNF2	Lcmt1	893	2751	1.83885	TRUE
Q9D110	Mthfs	957	2659	1.5089	TRUE
Q8R0K4	Ccdc137	568	2639	2.09411	TRUE
P58749	Tm6sf1	1051	2588	1.36133	TRUE
Q9JJR8	Tmem9b	908	2574	1.57759	TRUE
Q9D0D3	Mtpap	1179	2546	1.12236	TRUE
Q9CQU0	Txndc12	923	2539	1.61287	TRUE
Q9D7N6	Mrpl30	417	2536	2.77713	TRUE
O54918	Bcl2l11	1184	2481	1.10978	TRUE
Q9D1H8	Mrpl53	786	2366	1.85795	TRUE
P60904	Dnajc5	773	2329	1.80428	TRUE
Q8BV13	Cops7b	702	2295	2.33052	TRUE
Q9R0A0	Pex14	1043	2273	1.23427	TRUE
Q8VHL1	Setd7	1203	2266	0.945852	TRUE
Q9ET39	Slamf6	812	2232	1.45746	TRUE
Q9DBX2	Pdcl	858	2037	1.2501	TRUE
P16332	Mmut	664	2025	1.54364	TRUE
Q6ZPQ6	Pitpnm2	53	2023	5.26319	TRUE
Q99J39	Mlycd	826	2020	1.60832	TRUE
Q505B7	Zbtb8os	745	1999	1.40905	TRUE
Q5SW19	Cluh	313	1965	2.73432	TRUE
Q9QXL1	Kif21b	546	1953	1.91798	TRUE
Q9JM93	Arl6ip4	1077	1949	0.862994	TRUE
Q91X21	Kiaa2013	611	1942	2.01078	TRUE
Q810B6	Ankfy1	743	1909	1.3395	TRUE
Q78RX3	Smim12	922	1906	1.10017	TRUE
Q8VE88	Fam114a2	804	1895	1.55733	TRUE
Q9DCB8	Isca2	657	1889	1.71944	TRUE
Q61733	Mrps31	743	1851	1.37596	TRUE
Q6ZQH8	Nup188	988	1835	0.882709	TRUE
Q6PAR5	Gapvd1	822	1807	1.23259	TRUE
Q9QZB7	Actr10	670	1761	1.44332	TRUE
Q8R123	Flad1	689	1759	1.35363	TRUE
Q8BU33	Ilvbl	646	1729	1.43679	TRUE
Q60767	Ly75	502	1721	1.74068	TRUE
Q69ZP3-2	Pnkd	391	1654	1.97701	TRUE
Q8C7Q4	Rbm4	254	1636	2.68589	TRUE
Q6PCP5	Mff	594	1611	1.40679	TRUE
P03911	Mtnd4	374	1598	2.14501	TRUE
Q91WA6	Sharpin	560	1575	1.48947	TRUE
Q6ZQF7	Jade2	644	1523	1.36235	TRUE
Q7TS68	Nsun6	305	1505	2.74973	TRUE
Q8BGA9	Oxa1l	654	1499	1.25972	TRUE
Q3TCX3	Khdc4	753	1476	1.01669	TRUE
O70338	Rnaseh1	388	1464	1.91527	TRUE
O35730	Ring1	784	1463	0.894843	TRUE
Q6ZQ88	Kdm1a	595	1453	1.30576	TRUE
P0C0A3	Chmp6	426	1434	1.85219	TRUE
Q64191	Aga	571	1432	1.38909	TRUE
Q8K2C6	Sirt5	413	1424	1.85605	TRUE
P27046	Man2a1	418	1408	1.73111	TRUE
Q91YR1	Twf1	515	1380	1.46613	TRUE
Q64337-2	Sqstm1	389	1376	1.78258	TRUE
Q9QXE4	Trp53inp1	298	1369	2.1993	TRUE
Q99MZ7	Pecr	182	1359	2.7142	TRUE
Q8CIE4	Parp10	548	1354	1.54637	TRUE
Q8C092	Taf5	515	1332	1.43224	TRUE
Q7TSG1	Cep120	324	1303	2.77866	TRUE
Q3UMT1	Ppp1r12c	565	1243	1.1234	TRUE
Q7TQ95	Lnpk	510	1221	1.28651	TRUE
Q80VA0	Galnt7	629	1220	0.998349	TRUE
P36552	Cpox	381	1162	2.39535	TRUE
Q80VP5	CL065_MOUSE	358	1134	2.34403	TRUE
Q9JJA7	Ccnl2	249	1100	2.13798	TRUE
Q8BX94	Osbpl2	322	1082	2.17335	TRUE
B1AZA5	Tmem245	391	1074	1.71331	TRUE
Q8VE65	Taf12	544	1056	0.970464	TRUE
Q7TMQ7	Wdr91	427	1037	1.3341	TRUE
Q64516	Gk	201	950	2.5516	TRUE
Q6P9Q4	Fhod1	480	940	0.96938	TRUE
Q8K2C7	Os9	81	904	3.57489	TRUE
P97440	Slbp	432	794	0.880584	TRUE
Q9DAJ4	Wdr83	142	792	2.46164	TRUE
Q8R3S6	Exoc1	296	784	1.50105	TRUE
Q8BWM0	Ptges2	140	745	2.41129	TRUE
Q3UV70	Pdp1	308	721	1.37653	TRUE
Q9R112	Sqor	250	705	1.4936	TRUE
Q9Z268	Rasal1	210	661	1.65462	TRUE
Q8BHX1	Haus1	246	633	1.53904	TRUE
Q3URE1	Acsf3	139	577	2.15482	TRUE
Q9WVL2	Stat2	210	559	1.48993	TRUE
Q9Z1E3	Nfkbia	177	553	1.67541	TRUE
Q3TVI8	Pbxip1	205	532	1.42179	TRUE
Q8CFI0	Nedd4l	51	516	3.56322	TRUE
Q04841	Mpg	250	496	0.958754	TRUE
Q7TMR0	Prcp	47	493	3.6193	TRUE
Q8CGU1	Calcoco1	115	465	2.0026	TRUE
Q9Z2G6	Sel1l	197	451	1.34256	TRUE
Q5SUQ9	Ctc1	154	422	1.6233	TRUE
Q8CFB4	Gbp5	126	408	1.8975	TRUE
Q80XR2	Atp2c1	171	377	1.10608	TRUE
Q8C863	Itch	71	350	2.91511	TRUE
O08739	Ampd3	139	330	1.23179	TRUE
Q80WG5	Lrrc8a	97	325	2.14076	TRUE
Q9D6I7	Dipk1a	80	325	2.08452	TRUE
A8C756	Thada	16	312	4.25941	TRUE
Q8BQZ4	Ralgapb	105	305	1.61142	TRUE
Q9EP53	Tsc1	51	267	2.46105	TRUE
Q9ERD6	Ralgps2	37	239	2.54798	TRUE
Q8BH65	Dennd6a	71	181	1.35999	TRUE
Q810J8	Zfyve1	45	173	1.93092	TRUE
Q69Z66	Mysm1	65	165	1.37216	TRUE
Q8K2Z2	Prpf39	60	142	1.31835	TRUE
Q9CXX0	Hyls1	30	128	2.10541	TRUE
Q99LC9	Pex6	53	118	1.21525	TRUE
Q5SW75	Ssh2	62	114	0.912402	TRUE
B9EKI3	Tmf1	35	105	1.57856	TRUE
Q69ZK6	Jmjd1c	27	69	1.49863	TRUE
A3KGS3	Ralgapa2	17	51	1.6814	TRUE

### Sheet: IL7_VPS34i enrichment (UP)
Annotation Cluster "mitochondria"	Enrichment Score: 6.565394441446516
Category	Term	Count	%	PValue	Genes	List Total	Pop Hits	Pop Total	Fold Enrichment
UP_KW_CELLULAR_COMPONENT	KW-0496~Mitochondrion	76	23.9748	7.25487e-10	ISCA2, SLC25A3, HIBADH, MPG, MRPS11, CPOX, ETFB, MAIP1, ZFYVE1, ATP5IF1, CHCHD3, AIFM1, MMUT, MLYCD, MTPAP, COA7, ECH1, BOLA1, MRPS2, MRPS18A, SIRT5, PRKCA, SDHB, NIPSNAP2, TUFM, COX6B1, MRPL53, OXA1L, NDUFS7, TMX1, CARD19, PTRH2, NDUFS4, SUCLG1, PGAM5, NDUFS1, DLD, ISCU, STOML2, ECHS1, TOMM40, DIABLO, NDUFB3, MRPS31, MRPL58, PDHB, MFF, HSD17B8, HSD17B10, BCL2L13, PGRMC1, BCL2L11, MTHFD1L, BAK1, …	278	605	4432	2.00269
UP_SEQ_FEATURE	TRANSIT:Mitochondrion	43	13.5647	3.31431e-07	ISCA2, STOML2, SLC25A3, ECHS1, HIBADH, DIABLO, MRPS11, MRPS31, CPOX, MRPL58, PDHB, MAIP1, ATP5IF1, MTHFD1L, AIFM1, MLYCD, MMUT, MTPAP, APOOL, ATP5PB, SQOR, ECH1, IDH2, MRPS18A, SIRT5, ATP5F1C, HARS2, SDHB, ACSF3, TUFM, PDP1, MRPL30, ALDH4A1, MRPL53, OXA1L, NDUFS7, NDUFS4, NDUFAF2, OGDH, SUCLG1, NDUFS1, DLD, ISCU	292	305	4740	2.28857
GOTERM_CC_DIRECT	GO:0005739~mitochondrion	88	27.7603	3.42052e-07	PECR, ISCA2, GSK3A, SLC25A3, HIBADH, MPG, MRPS11, CPOX, ETFB, MAIP1, ZFYVE1, ATP5IF1, RPS14, CHCHD3, AIFM1, KIF5B, MACROD1, MMUT, MLYCD, MTPAP, COA7, ECH1, BOLA1, CTPS2, MRPS2, MRPS18A, SIRT5, PRKCA, SDHB, NIPSNAP2, TUFM, COX6B1, MRPL53, ACLY, OXA1L, NDUFS7, CARD19, PTRH2, NDUFS4, SUCLG1, PGAM5, NDUFS1, DLD, ISCU, STOML2, ECHS1, TOMM40, DIABLO, NDUFB3, MRPS31, PPM1H, MRPL58, PDHB, MFF, HSD17B8, H…	299	851	4799	1.65971
GOTERM_CC_DIRECT	GO:0005743~mitochondrial inner membrane	35	11.041	6.65743e-05	STOML2, SLC25A3, TOMM40, MRPS11, NDUFB3, MRPS31, CPOX, MRPL58, HSD17B10, MAIP1, CHCHD3, AIFM1, ATP5MF, SLC25A24, APOOL, MTX1, ATP5PB, SQOR, IDH2, MRPS18A, MRPS2, SIRT5, ATP5F1C, SDHB, TUFM, COX6B1, MRPL30, MRPL53, OXA1L, NDUFS7, NDUFS4, NDUFAF3, SUCLG1, PGAM5, NDUFS1	299	275	4799	2.04275
Annotation Cluster "lipid metabolism"	Enrichment Score: 2.609956086236635
Category	Term	Count	%	PValue	Genes	List Total	Pop Hits	Pop Total	Fold Enrichment
GOTERM_BP_DIRECT	GO:0006633~fatty acid biosynthetic process	9	2.83912	2.73752e-05	ACLY, PECR, PTGES2, PRKAG1, MLYCD, ACSF3, HSD17B8, HACD2, CBR4	288	22	4677	6.64347
UP_KW_BIOLOGICAL_PROCESS	KW-0276~Fatty acid metabolism	12	3.78549	0.00017758	PECR, ECHS1, PTGES2, ILVBL, ECH1, PRKAG1, MLYCD, ACSF3, HSD17B8, HACD2, HSD17B10, CBR4	175	54	3033	3.85143
UP_KW_BIOLOGICAL_PROCESS	KW-0275~Fatty acid biosynthesis	7	2.2082	0.000340535	PECR, PTGES2, PRKAG1, MLYCD, HSD17B8, HACD2, CBR4	175	18	3033	6.74
GOTERM_BP_DIRECT	GO:0006631~fatty acid metabolic process	13	4.10095	0.000482888	PECR, FAAH, ECHS1, PTGES2, ECH1, PRKAG1, ACSF3, HSD17B8, HACD2, HSD17B10, ILVBL, MLYCD, CBR4	288	65	4677	3.24792
UP_KW_BIOLOGICAL_PROCESS	KW-0444~Lipid biosynthesis	10	3.15457	0.00309148	ACLY, PECR, PTGES2, PRKAG1, MVD, DHCR7, MLYCD, HSD17B8, HACD2, CBR4	175	54	3033	3.20952
UP_KW_BIOLOGICAL_PROCESS	KW-0443~Lipid metabolism	19	5.99369	0.0319452	PECR, FAAH, ECHS1, PTGES2, SACM1L, ECH1, PRKAG1, PIK3CD, ACSF3, HSD17B8, HACD2, HSD17B10, HSD11B1, ACLY, ILVBL, MVD, DHCR7, MLYCD, CBR4	175	198	3033	1.66312
GOTERM_BP_DIRECT	GO:0006629~lipid metabolic process	19	5.99369	0.0794592	PECR, FAAH, ECHS1, PTGES2, SACM1L, ECH1, PRKAG1, PIK3CD, ACSF3, HSD17B8, HACD2, HSD17B10, HSD11B1, ACLY, ILVBL, MVD, DHCR7, MLYCD, CBR4	288	206	4677	1.49783
KEGG_PATHWAY	mmu01212:Fatty acid metabolism	5	1.57729	0.210319	ECHS1, ACSF3, HSD17B8, HACD2, CBR4	180	35	2638	2.09365
Annotation Cluster "apoptotic mitochondrial changes"	Enrichment Score: 1.612423164606201
Category	Term	Count	%	PValue	Genes	List Total	Pop Hits	Pop Total	Fold Enrichment
GOTERM_BP_DIRECT	GO:0008053~mitochondrial fusion	5	1.57729	0.00324759	FIS1, CHCHD3, BAX, BAK1, MFF	288	11	4677	7.38163
GOTERM_BP_DIRECT	GO:0032471~negative regulation of endoplasmic reticulum calcium ion concentration	4	1.26183	0.0101627	FIS1, BAX, BAK1, THADA	288	8	4677	8.11979
GOTERM_BP_DIRECT	GO:0001836~release of cytochrome c from mitochondria	4	1.26183	0.0261031	FIS1, BAX, BAK1, MFF	288	11	4677	5.9053
GOTERM_BP_DIRECT	GO:0043653~mitochondrial fragmentation involved in apoptotic process	3	0.946372	0.047752	FIS1, BAX, MFF	288	6	4677	8.11979
GOTERM_BP_DIRECT	GO:0070584~mitochondrion morphogenesis	3	0.946372	0.210684	FIS1, BAX, MFF	288	14	4677	3.47991
GOTERM_BP_DIRECT	GO:0097192~extrinsic apoptotic signaling pathway in absence of ligand	5	1.57729	0.00463871	GSK3A, BCL2L11, MKNK1, BAX, BAK1	288	12	4677	6.76649
UP_SEQ_FEATURE	MOTIF:BH3	4	1.26183	0.00666039	BCL2L13, BCL2L11, BAX, BAK1	292	7	4740	9.27593
GOTERM_BP_DIRECT	GO:0090200~positive regulation of release of cytochrome c from mitochondria	4	1.26183	0.0101627	BCL2L11, BAX, BAK1, MFF	288	8	4677	8.11979
KEGG_PATHWAY	mmu04215:Apoptosis - multiple species	5	1.57729	0.0195667	BCL2L11, DIABLO, CYCS, BAX, BAK1	180	16	2638	4.57986
GOTERM_BP_DIRECT	GO:0001776~leukocyte homeostasis	3	0.946372	0.0207307	BCL2L11, BAX, BAK1	288	4	4677	12.1797
GOTERM_CC_DIRECT	GO:0097136~Bcl-2 family protein complex	3	0.946372	0.0212092	BCL2L11, BAX, BAK1	299	4	4799	12.0376
GOTERM_BP_DIRECT	GO:0006919~activation of cysteine-type endopeptidase activity involved in apoptotic process	6	1.89274	0.0338008	BCL2L11, AIFM1, DIABLO, ATP2A3, BAX, BAK1	288	30	4677	3.24792
GOTERM_BP_DIRECT	GO:0070242~thymocyte apoptotic process	3	0.946372	0.047752	BCL2L11, BAX, BAK1	288	6	4677	8.11979
GOTERM_BP_DIRECT	GO:0001782~B cell homeostasis	4	1.26183	0.0502698	BCL2L11, PIK3CD, BAX, BAK1	288	14	4677	4.63988
GOTERM_BP_DIRECT	GO:0002262~myeloid cell homeostasis	3	0.946372	0.0641923	BCL2L11, BAX, BAK1	288	7	4677	6.95982
GOTERM_BP_DIRECT	GO:0043525~positive regulation of neuron apoptotic process	5	1.57729	0.118941	FIS1, GSK3A, BCL2L11, AIFM1, BAX	288	31	4677	2.61929
KEGG_PATHWAY	mmu04210:Apoptosis	9	2.83912	0.139869	NFKBIA, BCL2L11, AIFM1, DIABLO, PIK3CD, CYCS, BAX, BAK1, RELA	180	76	2638	1.73553
KEGG_PATHWAY	mmu05210:Colorectal cancer	5	1.57729	0.301717	BCL2L11, PIK3CD, CYCS, BAX, BAK1	180	41	2638	1.78726
GOTERM_BP_DIRECT	GO:0031334~positive regulation of protein complex assembly	3	0.946372	0.326934	BCL2L11, BAX, BAK1	288	19	4677	2.56414
GOTERM_BP_DIRECT	GO:0008630~intrinsic apoptotic signaling pathway in response to DNA damage	3	0.946372	0.372537	BCL2L11, BAX, BAK1	288	21	4677	2.31994
GOTERM_BP_DIRECT	GO:0043065~positive regulation of apoptotic process	8	2.52366	0.584252	TOMM40, BCL2L11, AIFM1, DIABLO, BAX, SAP18, BAK1, TRP53INP1	288	117	4677	1.1104
KEGG_PATHWAY	mmu05169:Epstein-Barr virus infection	8	2.52366	0.618429	NFKBIA, BCL2L11, STAT2, PIK3CD, CYCS, BAX, BAK1, RELA	180	109	2638	1.07564
Annotation Cluster "mitochonrial inner membrane"	Enrichment Score: 1.1433954280094456
Category	Term	Count	%	PValue	Genes	List Total	Pop Hits	Pop Total	Fold Enrichment
KEGG_PATHWAY	mmu04932:Non-alcoholic fatty liver disease	14	4.4164	0.00293824	GSK3A, NDUFB3, PRKAG1, PIK3CD, SDHB, RELA, COX6B1, ITCH, BCL2L11, NDUFS7, NDUFS4, CYCS, BAX, NDUFS1	180	82	2638	2.50217
KEGG_PATHWAY	mmu04714:Thermogenesis	17	5.36278	0.00834623	SMARCE1, KDM1A, ATP5PB, NDUFB3, PRKAG1, TSC1, ATP5F1C, SDHB, COX6B1, NDUFS7, RHEB, NDUFS4, NDUFAF2, NDUFAF3, NDUFS1, COA7, ATP5MF	180	124	2638	2.00923
GOTERM_BP_DIRECT	GO:0042776~mitochondrial ATP synthesis coupled proton transport	9	2.83912	0.0129115	STOML2, NDUFS7, ATP5PB, NDUFS4, NDUFB3, NDUFS1, ATP5F1C, SDHB, ATP5MF	288	52	4677	2.8107
GOTERM_BP_DIRECT	GO:0032981~mitochondrial respiratory chain complex I assembly	8	2.52366	0.0145592	OXA1L, AIFM1, NDUFS7, NDUFS4, NDUFB3, NDUFAF2, NDUFAF3, NDUFS1	288	43	4677	3.02132
KEGG_PATHWAY	mmu05022:Pathways of neurodegeneration - multiple diseases	24	7.57098	0.0165948	RAB1A, TOMM40, ATP5PB, NDUFB3, ATP2A3, PRKCA, ATP5F1C, SDHB, HSD17B10, ZFYVE1, RELA, COX6B1, ACTR1B, PSMA1, PSMB2, NDUFS7, KIF5B, NDUFS4, CYCS, BAX, NDUFS1, BAK1, CALM1, ACTR10	180	215	2638	1.63597
UP_KW_CELLULAR_COMPONENT	KW-0999~Mitochondrion inner membrane	18	5.67823	0.0186569	STOML2, SLC25A3, APOOL, ATP5PB, NDUFB3, ATP5F1C, SDHB, COX6B1, OXA1L, CHCHD3, AIFM1, NDUFS7, NDUFS4, NDUFAF3, NDUFS1, PGAM5, ATP5MF, SLC25A24	278	158	4432	1.81623
KEGG_PATHWAY	mmu00190:Oxidative phosphorylation	12	3.78549	0.0225669	ATP6V1G1, NDUFS7, ATP5PB, NDUFS4, NDUFB3, CYCS, ATP6V1H, NDUFS1, ATP5F1C, SDHB, ATP5MF, COX6B1	180	83	2638	2.11888
KEGG_PATHWAY	mmu05415:Diabetic cardiomyopathy	13	4.10095	0.069596	ATP5PB, NDUFB3, ATP2A3, PIK3CD, PRKCA, PDHB, ATP5F1C, SDHB, RELA, COX6B1, NDUFS7, NDUFS4, NDUFS1	180	111	2638	1.71642
UP_KW_BIOLOGICAL_PROCESS	KW-0249~Electron transport	8	2.52366	0.0865712	NDUFS7, TMX1, NDUFS4, NDUFB3, CYCS, NDUFS1, ETFB, SDHB	175	67	3033	2.06942
KEGG_PATHWAY	mmu05010:Alzheimer disease	18	5.67823	0.0977985	RTN3, ATP5PB, NDUFB3, ATP2A3, PIK3CD, ATP5F1C, SDHB, HSD17B10, RELA, COX6B1, PSMA1, PSMB2, NDUFS7, KIF5B, NDUFS4, CYCS, NDUFS1, CALM1	180	180	2638	1.46556
GOTERM_BP_DIRECT	GO:0009060~aerobic respiration	6	1.89274	0.12989	OXA1L, NDUFS7, NDUFS4, NDUFB3, NDUFS1, SDHB	288	44	4677	2.21449
KEGG_PATHWAY	mmu04723:Retrograde endocannabinoid signaling	7	2.2082	0.155983	FAAH, GNG5, NDUFS7, NDUFS4, NDUFB3, PRKCA, NDUFS1	180	54	2638	1.89979
KEGG_PATHWAY	mmu05014:Amyotrophic lateral sclerosis	19	5.99369	0.159488	RAB1A, TOMM40, NUP188, ATP5PB, NDUFB3, ATP5F1C, SDHB, COX6B1, ACTR1B, PSMA1, PSMB2, NDUFS7, KIF5B, NDUFS4, NUP62, CYCS, BAX, NDUFS1, ACTR10	180	207	2638	1.3452
KEGG_PATHWAY	mmu05016:Huntington disease	16	5.04732	0.167547	ATP5PB, NDUFB3, AP2B1, ATP5F1C, SDHB, COX6B1, ACTR1B, PSMA1, PSMB2, NDUFS7, KIF5B, NDUFS4, CYCS, BAX, NDUFS1, ACTR10	180	169	2638	1.38751
KEGG_PATHWAY	mmu05020:Prion disease	14	4.4164	0.206782	ATP5PB, NDUFB3, PIK3CD, ATP5F1C, SDHB, COX6B1, PSMA1, PSMB2, NDUFS7, KIF5B, NDUFS4, CYCS, BAX, NDUFS1	180	149	2638	1.37703
KEGG_PATHWAY	mmu05012:Parkinson disease	14	4.4164	0.206782	ATP5PB, NDUFB3, ATP5F1C, SDHB, COX6B1, PSMA1, PSMB2, NDUFS7, KIF5B, NDUFS4, CYCS, BAX, NDUFS1, CALM1	180	149	2638	1.37703
GOTERM_MF_DIRECT	GO:0008137~NADH dehydrogenase (ubiquinone) activity	3	0.946372	0.22929	NDUFS7, NDUFS4, NDUFS1	270	15	4442	3.29037
KEGG_PATHWAY	mmu05208:Chemical carcinogenesis - reactive oxygen species	11	3.47003	0.276614	NFKBIA, NDUFS7, ATP5PB, NDUFS4, NDUFB3, PIK3CD, NDUFS1, ATP5F1C, SDHB, RELA, COX6B1	180	118	2638	1.3662
UP_KW_BIOLOGICAL_PROCESS	KW-0679~Respiratory chain	5	1.57729	0.282379	NDUFS7, NDUFS4, NDUFB3, CYCS, NDUFS1	175	47	3033	1.84377
GOTERM_CC_DIRECT	GO:0070469~respiratory chain	5	1.57729	0.304939	NDUFS7, NDUFS4, NDUFB3, CYCS, NDUFS1	299	45	4799	1.78335
GOTERM_CC_DIRECT	GO:0005747~mitochondrial respiratory chain complex I	4	1.26183	0.406053	NDUFS7, NDUFS4, NDUFB3, NDUFS1	299	37	4799	1.73515
Annotation Cluster "peroxisome"	Enrichment Score: 1.1028115679502275
Category	Term	Count	%	PValue	Genes	List Total	Pop Hits	Pop Total	Fold Enrichment
GOTERM_CC_DIRECT	GO:0005777~peroxisome	9	2.83912	0.0255418	FIS1, PECR, PEX6, ECH1, IDH2, MVD, MLYCD, MFF, PEX14	299	58	4799	2.49054
UP_KW_CELLULAR_COMPONENT	KW-0576~Peroxisome	7	2.2082	0.0400312	FIS1, PECR, PEX6, ECH1, MLYCD, MFF, PEX14	278	41	4432	2.72188
KEGG_PATHWAY	mmu04146:Peroxisome	6	1.89274	0.0842602	PECR, PEX6, ECH1, IDH2, MLYCD, PEX14	180	35	2638	2.51238
GOTERM_CC_DIRECT	GO:0005778~peroxisomal membrane	4	1.26183	0.138092	FIS1, PECR, PEX6, PEX14	299	21	4799	3.05717
UP_SEQ_FEATURE	MOTIF:Microbody targeting signal	3	0.946372	0.257336	PECR, ECH1, MLYCD	292	16	4740	3.04366

### Sheet: IL7+VPS34i_DOWN
Uni Prot	Genes	IL7_Ave	IL7VPS34i_Ave	Log2Fold	Sig (1.5Fold)
Q9JMG1	Edf1	38111	16030	-1.48498	TRUE
P19157	Gstp1	93733	13463	-2.80204	TRUE
O08539-2	Bin1	27795	11528	-1.22995	TRUE
P70279	Surf6	30605	6238	-1.92357	TRUE
P61961	Ufm1	16604	5322	-1.61763	TRUE
Q9D868-2	Ppih	12162	4702	-1.33352	TRUE
P62267	Rps23	100149	4288	-4.52156	TRUE
Q9CPP0	Npm3	10708	4115	-1.37564	TRUE
P56212	Arpp19	9422	3871	-1.36393	TRUE
O35215	Ddt	32345	3678	-3.21356	TRUE
B9EJ54	Nup205	7186	3244	-1.08526	TRUE
Q61107	Gbp4	44179	3178	-2.91313	TRUE
O70333	Cript	7804	3072	-1.27034	TRUE
Q8R0P4	Aamdc	22655	3055	-3.04861	TRUE
Q8R016	Blmh	6442	3028	-1.14654	TRUE
Q8BFP9	Pdk1	8353	2975	-1.54566	TRUE
P62869	Elob	10483	2945	-1.79334	TRUE
Q9R020	Zranb2	8307	2624	-1.78437	TRUE
P97814	Pstpip1	6240	2479	-1.5159	TRUE
Q8BXV2	Bri3bp	4779	2327	-1.01788	TRUE
Q9CWX9	Ddx47	12951	2120	-2.68259	TRUE
P62983	Rps27a	7036	2028	-1.81805	TRUE
P18337	Sell	5761	1986	-1.47197	TRUE
Q9D8T7	Slirp	7062	1806	-1.94996	TRUE
Q9QXK7	Cpsf3	3378	1764	-0.901216	TRUE
Q9QXB9	Drg2	10496	1675	-2.19958	TRUE
Q8BU30	Iars1	6383	1386	-1.85953	TRUE
Q9EQK5	Mvp	3272	1264	-1.3797	TRUE
P97760	Polr2c	11080	1248	-2.9837	TRUE
Q3UQA7	Selenoh	20979	1188	-4.24098	TRUE
Q60973	Rbbp7	3570	1180	-1.64826	TRUE
P62315	Snrpd1	11119	1113	-2.74892	TRUE
O35218	Cpsf2	3026	1080	-1.35569	TRUE
Q3TVP5	Otulinl	3592	1067	-2.13498	TRUE
Q9D0M5	Dynll2	9005	1024	-3.71349	TRUE
Q9CZU4	Eral1	17039	1014	-4.89055	TRUE
Q9CXG3	Ppil4	4135	963	-2.19625	TRUE
Q9Z120	Mettl1	3217	947	-1.70761	TRUE
Q9EP72	Emc7	2113	869	-1.27592	TRUE
O88384	Vti1b	4935	865	-3.24928	TRUE
E9Q1P8	Irf2bp2	1937	860	-1.25015	TRUE
Q9WU84	Ccs	2632	831	-1.63547	TRUE
Q9ERF3	Wdr61	4065	794	-2.31533	TRUE
Q9CQD4	Chmp1b2	9768	785	-3.63536	TRUE
Q99LC8	Eif2b1	2825	775	-2.53893	TRUE
O54984	Get3	3839	770	-2.33409	TRUE
O88844	Idh1	2079	721	-1.34959	TRUE
Q9CQF0	Mrpl11	2617	699	-2.20056	TRUE
Q9D1Q1	Mphosph6	3325	697	-2.18254	TRUE
Q9D125	Mrps25	42693	654	-6.02908	TRUE
Q8BH07	Arl6ip6	2315	644	-1.68488	TRUE
Q8VCG3	Wdr74	3681	609	-3.01416	TRUE
P07903	Ercc1	1413	590	-1.33757	TRUE
Q9WU00	Nrf1	3339	581	-2.83384	TRUE
P63073	Eif4e	6682	561	-3.37155	TRUE
Q8VHZ7	Imp4	1309	559	-1.2328	TRUE
P50637	Tspo	2579	554	-2.2341	TRUE
Q9WV85	Nme3	20124	551	-4.02975	TRUE
Q921Y0	Mob1a	11368	540	-4.36143	TRUE
Q9CRC9	Gnpda2	2204	515	-2.16817	TRUE
P0C0S6	H2az1	137177	491	-9.89165	TRUE
Q3URQ0	Tex10	1349	479	-1.51423	TRUE
Q9CPR1	Rwdd4	1246	471	-1.3885	TRUE
Q9JM90	Stap1	1438	470	-1.50809	TRUE
Q9CY21	Bud23	1883	463	-1.76656	TRUE
Q8CGA0	Ppm1f	1189	422	-1.67106	TRUE
P97287	Mcl1	1117	416	-1.2887	TRUE
Q99N84	Mrps18b	1553	415	-1.88603	TRUE
Q8BLR5	Psd4	1874	412	-2.55578	TRUE
O70494	Sp3	976	410	-1.20832	TRUE
Q8C079	Strip1	1434	408	-1.83199	TRUE
Q9DBG7	Srpra	1278	392	-1.62511	TRUE
P50136	Bckdha	1066	379	-1.47633	TRUE
Q8BU03	Pwp2	1322	373	-1.85285	TRUE
P46656	Fdx1	961	372	-1.40382	TRUE
P36916	Gnl1	1128	367	-1.68413	TRUE
P03975	Iap	1398	363	-1.9836	TRUE
O88942	Nfatc1	737	353	-1.0858	TRUE
Q99J56	Derl1	5383	352	-4.20828	TRUE
Q9D0J4	Arl2	2183	352	-2.90489	TRUE
Q8BJW5	Nol11	1237	343	-2.13712	TRUE
A2AR02	Ppig	1541	338	-2.06559	TRUE
Q8C5P5	Nt5dc1	1358	333	-2.0381	TRUE
Q8BJZ4	Mrps35	35832	331	-6.80161	TRUE
P70671	Irf3	1203	324	-1.88458	TRUE
Q99KN2	Ciao1	943	322	-1.38112	TRUE
B2RPU8	Zbed5	784	312	-1.31529	TRUE
Q9JKC8	Ap3m1	847	310	-1.54099	TRUE
Q61239	Fnta	951	306	-1.90934	TRUE
Q8BHL8	Psmf1	1905	304	-2.76246	TRUE
Q8K3A0	Hscb	2009	300	-2.64247	TRUE
P28660	Nckap1	1525	297	-2.43849	TRUE
G5E895	Akr1b10	1172	292	-2.50073	TRUE
B1AVZ0	Uprt	867	292	-1.53277	TRUE
Q9CWG8	Ndufaf7	915	289	-1.70501	TRUE
Q3THG9	Aarsd1	2225	286	-3.4265	TRUE
Q91UZ5	Impa2	1074	285	-1.8674	TRUE
Q9Z0M5	Lipa	3184	284	-3.51748	TRUE
Q99J79	Ddb2	4003	280	-3.4007	TRUE
Q6PGF3	Med16	1028	275	-1.81954	TRUE
O54825	Bysl	4363	273	-4.10019	TRUE
P97300	Nptn	1002	272	-1.90897	TRUE
P11609	Cd1d1	1501	270	-2.95133	TRUE
Q8C7E9	Cstf2t	1385	262	-2.38896	TRUE
Q9D020-1	Nt5c3a	906	258	-1.77097	TRUE
Q8BUV3	Gphn	1114	253	-2.14918	TRUE
B1AY13	Usp24	995	251	-1.99431	TRUE
P97363	Sptlc2	1230	247	-2.30252	TRUE
Q3TLS3	Gdpgp1	1111	246	-2.12825	TRUE
O09046	Il4i1	1307	244	-2.53227	TRUE
Q3U3R4	Lmf1	864	243	-1.91378	TRUE
F8VPQ2	Arid4a	1090	238	-2.21485	TRUE
P70202	Lxn	1202	230	-2.41879	TRUE
Q6P3D0	Nudt16	2049	228	-3.13294	TRUE
P51163	Uros	810	228	-1.87342	TRUE
Q8WTY4	Ciapin1	2700	224	-3.54986	TRUE
Q9JIY2	Cbll1	1958	224	-3.27092	TRUE
Q9DCT5	Sdf2	1164	222	-2.06597	TRUE
Q8BGF3	Wdr92	1231	221	-2.50306	TRUE
P10649	Gstm1	2314	218	-3.48775	TRUE
Q91XU0	Wrnip1	1575	217	-2.93598	TRUE
P59729	Rin3	510	215	-1.18144	TRUE
Q8R395	Commd5	1634	210	-2.96568	TRUE
Q5SWT3	Slc25a35	15523	204	-6.34508	TRUE
Q8K339	Kin	7485	204	-4.58456	TRUE
Q60575	Kif1b	2123	204	-4.44244	TRUE
A2A8Z1	Osbpl9	3407	201	-3.18415	TRUE
Q3V0C5	Usp48	462	201	-1.30053	TRUE
Q8K1Z0	Coq9	2191	197	-3.99545	TRUE
Q91WQ5	Taf5l	924	194	-2.20469	TRUE
Q8R3Y8	Irf2bp1	375	189	-0.958007	TRUE
O35239	Ptpn9	10382	187	-5.80832	TRUE
Q5RKZ7	Mocs1	5759	185	-5.11503	TRUE
Q99J87	Dhx58	376	178	-1.07757	TRUE
Q9D024	Ccdc47	927	176	-2.37335	TRUE
Q9DCA5	Brix1	2012	167	-3.35924	TRUE
Q31125	Slc39a7	1423	161	-3.07584	TRUE
Q9D8V7	Sec11c	591	161	-1.79668	TRUE
Q9DBT5	Ampd2	1164	152	-3.02095	TRUE
Q8VEG0	Ccdc71	381	152	-1.29833	TRUE
Q9DCL8	Ppp1r2	2358	149	-3.8581	TRUE
Q9CX97	Wdr55	870	148	-2.95512	TRUE
P83093	Stim2	342	148	-1.21721	TRUE
Q61466	Smarcd1	1344	147	-3.34508	TRUE
Q9Z2Q5	Mrpl40	1164	147	-2.87895	TRUE
Q5XG71	Utp20	1012	147	-2.60304	TRUE
Q9DB90	Smg9	834	146	-4.22846	TRUE
Q9R0Q6	Arpc1a	2438	140	-4.1188	TRUE
Q3U4S0	Pank2	1106	137	-3.31592	TRUE
O88291	Znf326	1239	137	-3.17062	TRUE
Q9CWY8	Rnaseh2a	961	137	-2.78637	TRUE
O35344	Kpna3	1904	136	-4.48978	TRUE
Q91YE3	Egln1	2825	133	-4.48705	TRUE
Q922H1	Prmt3	964	129	-3.04426	TRUE
Q9WUU9	Mcm3ap	393	129	-1.54025	TRUE
P39098	Man1a2	262	129	-1.0202	TRUE
Q9D8P4	Mrpl17	1332	127	-3.64879	TRUE
D3Z286	Tmppe	1487	124	-4.14228	TRUE
Q8CHP0	Zc3h3	303	123	-1.30329	TRUE
Q8BGZ4	Cdc23	842	119	-2.85829	TRUE
Q8K2V6	Ipo11	312	119	-1.48755	TRUE
Q9D0D5	Gtf2e1	556	114	-2.56541	TRUE
Q99MK9	Rassf1	615	113	-2.22021	TRUE
P00920	Ca2	3943	105	-5.16463	TRUE
E9Q7L1	Urb2	620	105	-2.74258	TRUE
Q6QD59	Bnip1	1157	100	-3.61336	TRUE
A0A087WNL7	Srcap	186	97	-0.961982	TRUE
Q6PR54	Rif1	232	91	-1.36166	TRUE
Q9DB98	Leng1	687	88	-3.10895	TRUE
Q9CZP5	Bcs1l	323	88	-1.79332	TRUE
Q99K74	Med24	259	88	-1.49811	TRUE
P37913	Lig1	463	86	-2.42911	TRUE
Q9CZL2	Fam241a	637	85	-2.90591	TRUE
P01029	C4b	554	85	-2.66726	TRUE
Q8K2V1	Ppp4r1	367	85	-2.19237	TRUE
Q8BZQ7	Anapc2	1345	84	-3.62327	TRUE
Q6NSQ7	Ltv1	533	84	-2.43125	TRUE
Q8BGT9	Galnt12	1048	83	-3.90331	TRUE
Q9EQH4	Taf8	918	80	-3.49663	TRUE
Q9WTK3	Gpaa1	768	80	-3.12939	TRUE
Q5DW34	Ehmt1	328	76	-2.21617	TRUE
O09117-2	Sypl1	1354	74	-4.38062	TRUE
Q9DBE8	Alg2	1041	74	-3.88539	TRUE
Q9JI38	Pus3	452	72	-2.72281	TRUE
P18572	Bsg	561	71	-2.88844	TRUE
O88746	Tom1	248	71	-1.57746	TRUE
Q9CS00	Cactin	252	69	-1.82867	TRUE
Q6PF93	Pik3c3	856	67	-3.94002	TRUE
Q9DC16	Ergic1	682	67	-3.34207	TRUE
P52875	Tmem165	689	66	-3.53448	TRUE
Q80Y32	Hmgxb4	610	66	-3.20775	TRUE
Q8CCB4	Vps53	119	66	-0.871124	TRUE
O35613	Daxx	555	65	-3.01513	TRUE
Q80ZM7	Gtf2a2	4165	64	-6.01874	TRUE
P56393	Cox7b	7143	64	-5.83538	TRUE
P70662	Ldb1	1356	64	-4.41723	TRUE
Q9JLF6	Tgm1	648	63	-2.89305	TRUE
P34902	Il2rg	662	63	-2.72972	TRUE
P39428	Traf1	373	63	-2.57863	TRUE
Q920Q8	Ivns1abp	288	63	-2.09154	TRUE
Q8VDQ1	Ptgr2	2534	62	-5.28467	TRUE
Q60843	Klf2	311	62	-2.21891	TRUE
Q8R313	Exoc6	206	61	-1.74621	TRUE
Q9JI90	Rnf14	202	59	-2.20801	TRUE
Q8BP56	Pgghg	235	58	-2.02672	TRUE
Q61771	Kif3b	259	57	-2.60145	TRUE
Q9D1B9	Mrpl28	650	56	-3.60722	TRUE
Q9CQ18	Rnaseh2c	3044	54	-5.72188	TRUE
Q8CIG3	Kdm1b	312	54	-2.47371	TRUE
Q8C6G8	Wdr26	703	53	-3.54178	TRUE
Q9CQJ4	Rnf2	463	53	-2.99346	TRUE
O08760	Ogg1	463	52	-3.13537	TRUE
Q8CD92	Ttc27	285	52	-2.46785	TRUE
Q8BGU5	Ccny	221	52	-2.12328	TRUE
Q8C9X6	Epc1	457	51	-3.34193	TRUE
Q7TN58	Tmc8	281	51	-2.30338	TRUE
Q80VP1	Epn1	640	50	-3.75772	TRUE
Q3U4G3	Xxylt1	175	50	-1.72736	TRUE
Q3UJU9	Rmdn3	411	49	-3.37961	TRUE
P17439	Gba	536	49	-3.13724	TRUE
P22907	Hmbs	690	49	-3.04578	TRUE
Q9DBV3	Dhx34	137	48	-1.4914	TRUE
O88630	Gosr1	604	47	-3.73657	TRUE
Q8CIH5	Plcg2	307	47	-2.68067	TRUE
P35329	Cd22	280	46	-2.39739	TRUE
Q8CJ40	Crocc	86	46	-0.887522	TRUE
Q8BZY3	Ddx19b	266	44	-2.67925	TRUE
Q8BTH8	Csnk1g1	1708	43	-5.07559	TRUE
Q76N33	Stambpl1	2191	43	-4.48905	TRUE
Q8BWW4	Larp4	881	42	-4.81926	TRUE
Q8C754	Vps52	14739	41	-8.49672	TRUE
P97346	Nxn	210	41	-2.37166	TRUE
Q3UFS0	Zyg11b	171	41	-1.91728	TRUE
Q8BGS7	Cept1	752	38	-4.04347	TRUE
P21460	Cst3	1109	37	-4.60388	TRUE
Q66JV4	Rbm12b2	231	37	-2.67022	TRUE
P83626	Tnfrsf26	153	36	-2.13546	TRUE
P50429	Arsb	300	35	-3.11585	TRUE
Q8BLF1	Nceh1	1177	34	-4.32242	TRUE
Q9JJI6	Pigo	127	33	-2.03069	TRUE
Q91WE2	Psme3ip1	3210	31	-6.65395	TRUE
O70230	Znf143	940	31	-4.94054	TRUE
Q5SVR0	Tbc1d9b	200	31	-2.98638	TRUE
Q80YA7	Dpp8	146	30	-2.17139	TRUE
Q8R088	Golph3l	352	28	-3.50807	TRUE
Q62504	Spen	222	27	-2.86056	TRUE
Q8K0C1	Ipo13	91	27	-1.75552	TRUE
Q14CH7	Aars2	84	25	-1.71067	TRUE
Q9ES30	C1qtnf3	86	23	-1.88896	TRUE
Q9D7W5	Med8	563	22	-4.69866	TRUE
Q8K2P7	Slc38a1	199	22	-3.45368	TRUE
Q80Y84	Kdm5b	60	22	-1.44803	TRUE
P97377	Cdk2	748	21	-5.12308	TRUE
Q9D6Y9	Gbe1	752	21	-4.71002	TRUE
Q64287	Irf4	160	21	-2.90729	TRUE
Q9CSP9	Ttc14	89	21	-2.07742	TRUE
E9PZJ8	Ascc3	138	20	-2.52955	TRUE
P52623	Uck1	390	19	-4.35325	TRUE
Q8BUR3	Foxj3	122	19	-2.32642	TRUE
Q8R149	Bud13	1336	18	-6.39508	TRUE
Q8CHG3	Gcc2	316	17	-4.42622	TRUE
Q3UHF7	Hivep2	97	17	-2.47563	TRUE
Q9D8M7	Phf10	570	16	-5.13505	TRUE
Q8CDM8	Fam160b1	154	16	-3.62032	TRUE
Q91VL9	Zbtb1	64	16	-2.08022	TRUE
Q99JT9	Adi1	1942	15	-6.76974	TRUE
Q9Z2C4	Mtmr1	142	15	-3.00688	TRUE
Q9Z2V5	Hdac6	104	14	-3.05747	TRUE
Q8K389	Cdk5rap2	226	13	-4.31079	TRUE
Q8R5A6	Tbc1d22a	79	13	-2.64622	TRUE
A3KGV1	Odf2	296	12	-4.57341	TRUE
Q80VE5	Tbc1d22b	226	12	-4.03586	TRUE
Q8C0J2	Atg16l1	117	12	-3.17092	TRUE
P29594	Casp2	94	11	-3.04874	TRUE
Q9CY16	Mrps28	3644	10	-8.53982	TRUE
Q4G0F8	Ubn1	190	10	-4.20194	TRUE
P31324	Prkar2b	273	10	-3.99233	TRUE
Q99N57	Raf1	154	9	-3.65009	TRUE
Q6ZWR6	Syne1	44	8	-2.2312	TRUE
Q9ER39	Tor1a	687	7	-6.61247	TRUE
P53569	Cebpz	441	7	-5.29832	TRUE
Q80XC6	Nrde2	178	7	-4.51342	TRUE
Q6ZWQ0-3	Syne2	464	5	-6.50901	TRUE
Q9JIS8	Slc12a4	76	4	-4.26286	TRUE
Q61206	Pafah1b2	3904	2	-10.0271	TRUE
Q01705	Notch1	33	2	-4.15323	TRUE
Q9CWR2	Smyd3	264	1	-7.56894	TRUE
Q62172	Ralbp1	180			TRUE
Q61420	Slc35a1	104			TRUE
Q61387	Cox7a2l	2415			TRUE
Q60862	Orc2	521			TRUE
Q922M3	Kctd10	1099			TRUE
Q91WM1	Strbp	542			TRUE
Q91VU6	Dcaf11	549			TRUE
Q91VN1	Znf24	49			TRUE
Q80TG1	Kansl1	242			TRUE
Q9Z148-2	Ehmt2	104			TRUE
Q9QYY8	Spast	242			TRUE
Q9JKN1	Slc30a7	1236			TRUE
Q9D4F8	Tubgcp4	62			TRUE
Q9CPZ6	Ormdl3	1817			TRUE
Q8VH37	Hdac8	93			TRUE
Q8VCR7	Abhd14b	760			TRUE
Q8R179	Kbtbd4	129			TRUE
Q8K136	Scnm1	679			TRUE
Q8K2I1	Fntb	512			TRUE
Q8JZK9	Hmgcs1	193			TRUE
Q8CBH5-2	Mfsd6	146			TRUE
Q8BL48	Unk	315			TRUE
Q8BJ34	Marf1	33			TRUE
Q8BHD8	Pcmtd2	207			TRUE
Q8BHD1	Poc1b	946			TRUE
Q5SRY7	Fbxw11	346			TRUE
Q5RJH6	Smg7	180			TRUE
Q3UQU0	Brd9	894			TRUE
Q3U1T3	Brms1l	489			TRUE
P41158	Elk4	856			TRUE
P33611	Pola2	321			TRUE
O35177	Nedd9	229			TRUE
G3X9C2	Nccrp1	551			TRUE
E9Q8D0	Dnajc21	215			TRUE
E9PYD1	Fam98c	911			TRUE

### Sheet: transcription_factors
transcription factor
Elk4	-6
Etv6	-6
Mlx	-6
Mlxip	-6
Relb	-6
Taf7	-6
Tcf25	-6
Tfap4	-6
Tfdp1	-6
Tsc22d2	-6
Zbtb7a	-6
Zkscan3	-6
Znf24	-6
Cebpz	-5.3
Ubn1	-4.2
Notch1	-4.15
Irf4	-2.91
Spen	-2.86
Nrf1	-2.83
Hivep2	-2.48
Foxj3	-2.33
Klf2	-2.22
Ecsit	-2.19
Irf3	-1.88
Klf16	-1.88
Hmgb1	-1.86
Gabpa	-1.54
Ciao1	-1.38
Zhx2	-1.38
Znf148	-1.28
Sp3	-1.21
Runx1	-1.17
Zgpat	-1.16
Aff3	-1.09
Nfatc1	-1.09
Gmeb1	-1.08
Tle4	-1.07
Strn3	-1.06
Mrtfa	-1.05
Znf281	-1.03
Hdac1	-0.94
Mta1	-0.93
Rcor1	-0.92
Ets1	-0.85
Tfeb	-0.84
Rreb1	-0.71
Nfic	-0.69
Nfyb	-0.69
Klf13	-0.69
Hmgb2	-0.69
Tcf20	-0.69
Ctbp1	-0.62
Rbpj	-0.6
Kdm3a	-0.53
Lef1	-0.46
Cc2d1a	-0.44
Usf1	-0.44
Nfkb1	-0.43
Rfx5	-0.4
Taf4	-0.39
Irf2	-0.36
Ctcf	-0.34
Txk	-0.34
Mta2	-0.31
Stat6	-0.3
Tcerg1	-0.27
Smad3	-0.25
Ifi203	-0.24
Atf1	-0.22
Paxbp1	-0.22
Med1	-0.21
Tcf3	-0.21
Usf2	-0.2
Ylpm1	-0.15
Sin3a	-0.11
Satb1	-0.11
Rfx1	-0.06
Nfya	-0.06
Pou2f1	-0.02
Foxo3	-0.01
Myef2	0
Stat5b	0.01
Stat1	0.06
Mafk	0.08
Kat7	0.08
Bcl11b	0.11
Cc2d1b	0.12
Yy1	0.12
Ncor1	0.13
Akna	0.15
Taf6	0.17
Mef2d	0.17
Stat5a	0.18
Aatf	0.22
Gatad2b	0.23
Tsc22d4	0.23
Phf5a	0.24
Phb	0.25
Foxo1	0.25
Foxp1	0.26
Hsf1	0.27
Mndal	0.29
Tcf7	0.29
Nfyc	0.32
Rfx7	0.32
Hdac2	0.32
Smad2	0.33
Pa2g4	0.34
Elf2	0.36
Tfam	0.36
Sp4	0.38
Fli1	0.4
Crebbp	0.41
Foxk1	0.42
Pydc3	0.43
Znf146	0.44
Stat3	0.47
Pura	0.51
Nfx1	0.53
Runx3	0.54
Hdac5	0.54
Fubp3	0.59
Ikzf1	0.59
Irf9	0.6
Mta3	0.6
Purb	0.62
Pyhin1	0.62
Maz	0.64
Preb	0.66
Mecp2	0.68
Bach2	0.69
Ahctf1	0.69
Hnrnpk	0.7
Smad4	0.71
Stat4	0.71
Nr2c2	0.71
Nfatc2	0.72
Ybx1	0.73
Zfp292	0.76
Smad1	0.77
Nfatc3	0.77
Mrtfb	0.81
Gatad1	0.81
E2f4	0.82
Elf4	0.82
Nr3c1	0.88
Nfxl1	0.88
Nfkb2	0.94
Taf12	0.97
Znf639	0.98
Sp1	0.98
Creb1	1.01
Rela	1.09
Rel	1.17
Zbtb14	1.26
Mef2a	1.26
Kdm1a	1.31
Elf1	1.36
Sp2	1.37
Taf5	1.43
Stat2	1.49
Arap1	1.93
Zeb1	2.43
Hltf	3.92
